# Innate immune epigenomic landscape following controlled human influenza virus infection

**DOI:** 10.1101/2024.09.20.612974

**Authors:** William Thistlethwaite, Sindhu Vangeti, Wan-Sze Cheng, Pankaj Agarwal, Antonio Cappuccio, Wenliang Wang, Bei Wei, Rachel Myers, Aliza B. Rubenstein, Daniel Chawla, Manoj Hariharan, Micah T. McClain, Thomas W. Burke, Steven H. Kleinstein, Joseph R. Ecker, Christopher W. Woods, William J. Greenleaf, Xi Chen, Irene Ramos, Elena Zaslavsky, Thomas G. Evans, Olga G. Troyanskaya, Stuart C. Sealfon

## Abstract

Viral infections can induce changes in innate immunity that persist after virus clearance. Here, we used blood samples from a human influenza H3N2 challenge study to perform comprehensive multi-omic analyses. We detected remodeling of immune programs in innate immune cells after resolution of the infection that was proportional in magnitude to the level of prior viral load. We found changes associated with suppressed inflammation including decreased cytokine and AP-1 gene expression as well as decreased accessibility at AP-1 targets and interleukin-related gene promoter regions. We also found decreased histone deacetylase gene expression, increased MAP kinase gene expression, and increased accessibility at interferon-related gene promoter regions. Genes involved in inflammation and epigenetic-remodeling showed modulation of gene-chromatin site regulatory circuit activity. These results reveal a coordinated rewiring of the epigenetic landscape in innate immune cells induced by mild influenza virus infection.
