## Supplemental Table 1 for "Innate immune epigenomic landscape following controlled human influenza virus infection"

### Sheet: Sheet1
Table S1. Overview of naive subjects and samples
	Total		Sex		Age	Race		Viral Load
	Subject	Sample	Subject	Sample	Subject	Subject	Sample	Subject	Sample
RNA-Seq	45	289	Female: 23 Male: 22	Female: 174 Male: 115	Overall: 40.42 + 11.33 Female: 41.96 + 10.87 Male: 38.82 + 11.82	White: 44 MESA: 1	White: 279 MESA: 10	High: 19 Moderate: 10 Low: 16	High: 148 Moderate: 30 Low: 111
scRNA-Seq	12	21	Female: 9 Male: 3	Female: 16 Male: 5	Overall: 43.58 + 12.13 Female: 46.11 + 10.04 Male: 36 + 17.06	White: 12	White: 21	High: 7 Moderate: 0 Low: 5	High: 12 Moderate: 0 Low: 9
scATAC-Seq	13	22	Female: 9 Male: 4	Female: 15 Male: 7	Overall: 42 + 12.94 Female: 46.11 + 10.04 Male: 32.75 + 15.37	White: 13	White: 22	High: 8 Moderate: 0 Low: 5	High: 14 Moderate: 0 Low: 8
snMethylation	13	26	Female: 9 Male: 4	Female: 18 Male: 8	Overall: 38.15 + 11.08 Female: 43.11 + 9.29 Male: 27 + 4.62	White: 13	White: 26	High: 13 Moderate: 0 Low: 0	High: 26 Moderate: 0 Low: 0
Mint-ChIP	11	22	Female: 7 Male: 4	Female: 14 Male: 8	Overall: 38.55 + 11.05 Female: 45.14 + 7.29 Male: 27 + 4.62	White: 11	White: 22	High: 11 Moderate: 0 Low: 0	High: 22 Moderate: 0 Low: 0
Subject and associated sample counts above reflect those samples that passed QC and were used for analysis.
