## Supplemental Table 2 for "Innate immune epigenomic landscape following controlled human influenza virus infection"

### Sheet: Sheet1
Table S2. Overview of vaccinated subjects and samples
	Total		Sex		Age	Race		Viral Load
	Subject	Sample	Subject	Sample	Subject	Subject	Sample	Subject	Sample
RNA-Seq	69	410	Female: 41 Male: 28	Female: 245 Male: 165	Overall: 39.64 + 10.47 Female: 39.68 + 10.03 Male: 39.57 + 11.28	White: 66 Black: 2 Asian: 1	White: 395 Black: 10 Asian: 5	High: 22 Moderate: 25 Low: 22	High: 140 Moderate: 135 Low: 135
scRNA-Seq	6	11	Female: 2 Male: 4	Female: 4 Male: 7	Overall: 44 + 13.22 Female: 49.5 + 0.71 Male: 41.25 + 16.15	White: 6	White: 11	High: 3 Moderate: 1 Low: 2	High: 6 Moderate: 2 Low: 3
scATAC-Seq	8	15	Female: 3 Male: 5	Female: 6 Male: 9	Overall: 45.5 + 11.71 Female: 48.33 + 2.08 Male: 43.8 + 15.11	White: 8	White: 15	High: 4 Moderate: 1 Low: 3	High: 8 Moderate: 2 Low: 5
Subject and associated sample counts above reflect those samples that passed QC and were used for analysis.
