## Supplemental Table 4 for "Innate immune epigenomic landscape following controlled human influenza virus infection"

### Sheet: Sheet1
Table S4. Differentially expressed genes for scRNA-seq data in naive HVL subjects (28 days post-challenge versus 1 day pre-challenge)
Cell_Type	Gene_Name	sc_pval_adj	sc_log2FC	pseudo_bulk_pval	pseudo_bulk_log2FC
CD14 Mono	STK17B	3.78629e-178	0.422979	0.00282753	0.513352
CD14 Mono	CX3CR1	3.99953e-147	-1.37505	3.89121e-07	-1.34916
CD14 Mono	HIST1H1E	4.43125e-132	0.850143	0.00978038	1.32276
CD14 Mono	POU2F2	6.04646e-131	-0.612816	0.00187317	-0.51694
CD14 Mono	PIK3R1	8.62162e-119	1.07385	0.012708	0.604981
CD14 Mono	CCL3L1	1.42811e-107	-1.18324	2.71792e-09	-1.01674
CD14 Mono	PDE4D	4.31706e-95	1.36707	0.0478764	0.987999
CD14 Mono	AGFG1	7.47691e-85	0.571998	0.00460443	0.585999
CD14 Mono	DYNLL1	1.70533e-82	-0.642924	0.00380251	-0.546483
CD14 Mono	BTG2	1.14701e-80	-0.687499	0.0019593	-0.408595
CD14 Mono	FAM49A	9.00293e-74	0.605504	0.000750991	0.627845
CD14 Mono	SH3BP5	5.06744e-72	0.762713	0.00456454	0.607074
CD14 Mono	IRS2	5.47697e-72	0.630974	8.35348e-05	0.527262
CD14 Mono	VAPA	1.06095e-71	0.53521	0.0258274	0.381309
CD14 Mono	ELF1	3.92472e-70	0.453271	0.045036	0.408089
CD14 Mono	ANXA1	1.83972e-67	0.362107	0.000385171	0.384833
CD14 Mono	PELI1	4.28084e-66	0.710902	0.00294845	0.644424
CD14 Mono	CYTIP	9.69033e-65	0.474415	0.0430593	0.437809
CD14 Mono	CCL3	1.47553e-63	-1.27015	7.42403e-13	-1.04621
CD14 Mono	CSGALNACT2	1.51982e-63	0.436247	0.00667043	0.482269
CD14 Mono	PTPN6	3.74514e-63	-0.476916	0.0285631	-0.353527
CD14 Mono	TNFSF10	6.22537e-63	-0.674745	0.0281382	-0.517928
CD14 Mono	RHOB	1.33062e-59	-0.479673	0.0367598	-0.466037
CD14 Mono	TNFRSF21	1.01587e-57	1.86656	0.0374841	1.51395
CD14 Mono	TUBA1A	3.18347e-56	-0.438665	0.00336632	-0.341671
CD14 Mono	MS4A7	4.19181e-53	-0.523133	0.0126197	-0.419406
CD14 Mono	LINC00910	2.41524e-52	1.07871	0.0301444	1.36831
CD14 Mono	ATP2B1-AS1	1.41097e-49	-0.46454	0.0295867	-0.294835
CD14 Mono	VCAN	2.12547e-49	0.203277	0.0387907	0.339902
CD14 Mono	VPS13C	8.60134e-46	0.300915	0.0136238	0.40146
CD14 Mono	CSK	1.064e-44	-0.460738	0.0263782	-0.325793
CD14 Mono	TMEM170B	1.12681e-41	0.207842	0.0361457	0.4053
CD14 Mono	LMO2	2.90574e-41	-0.484992	0.0118413	-0.360976
CD14 Mono	IL1RAP	2.54358e-39	0.851932	0.00150942	0.840892
CD14 Mono	ITGAL	4.26569e-38	-0.481324	0.00856981	-0.367575
CD14 Mono	METTL7A	3.12208e-37	-0.507187	0.00451125	-0.380129
CD14 Mono	JDP2	4.1111e-37	0.553431	0.00139638	0.518915
CD14 Mono	SLC2A3	1.60982e-36	0.382348	0.043096	0.29035
CD14 Mono	SNRK	5.35481e-35	0.598326	0.0443904	0.474694
CD14 Mono	IRAK3	1.82479e-34	0.373351	0.0213303	0.371586
CD14 Mono	GIMAP1	8.17752e-34	-0.691785	0.0162773	-0.465033
CD14 Mono	ANKRD12	6.86203e-33	0.359971	0.0407571	0.381699
CD14 Mono	SP3	4.72596e-32	0.357847	0.0328482	0.400585
CD14 Mono	MANBA	6.6226e-32	0.441279	0.040506	0.407789
CD14 Mono	SEMA6B	6.86799e-32	0.910365	0.020289	0.739477
CD14 Mono	IQSEC1	7.76504e-32	0.407015	0.0314365	0.447004
CD14 Mono	APLP2	7.7818e-32	0.147836	0.036438	0.239535
CD14 Mono	LCOR	9.66628e-32	0.430657	0.0491805	0.451421
CD14 Mono	USP15	2.41675e-31	0.222135	0.0247026	0.375275
CD14 Mono	CPD	2.63748e-31	0.396564	0.0449149	0.420699
CD14 Mono	HDAC9	6.49394e-31	-0.49209	0.0139539	-0.479082
CD14 Mono	PRKAG2	4.76197e-30	0.410892	0.0364799	0.392804
CD14 Mono	KLF9	7.36982e-30	0.733728	0.00241895	0.618372
CD14 Mono	PLSCR1	9.18133e-30	0.330266	0.0108552	0.395349
CD14 Mono	HIST1H1D	1.45948e-29	0.69476	0.00977229	0.993181
CD14 Mono	MSRB1	2.02925e-29	-0.464401	0.00569224	-0.471786
CD14 Mono	FBXO34	2.98053e-29	0.822742	0.014295	0.666096
CD14 Mono	NUP98	1.32113e-28	0.495164	0.037501	0.497433
CD14 Mono	AC004687.1	4.53664e-28	-0.390618	0.0208448	-0.329008
CD14 Mono	SIPA1L1	5.38192e-28	0.491871	0.0174056	0.5007
CD14 Mono	TXNIP	1.13367e-27	0.194535	0.0203967	0.276257
CD14 Mono	SLC25A37	1.81195e-27	0.467265	0.0393027	0.407106
CD14 Mono	KYNU	6.56983e-27	0.458494	0.0252106	0.475258
CD14 Mono	AGTPBP1	7.97303e-26	0.293312	0.0213755	0.422094
CD14 Mono	MT2A	9.38409e-26	0.854296	0.0269982	0.459962
CD14 Mono	NFE2	1.08442e-25	-0.667705	0.00835175	-0.625988
CD14 Mono	CEBPA	1.52832e-25	-0.563243	0.0244576	-0.405968
CD14 Mono	IGF2R	4.13543e-25	0.446911	0.010587	0.454458
CD14 Mono	PER1	7.61775e-25	0.463486	0.00250891	0.373131
CD14 Mono	PTPN1	1.51352e-24	0.549274	0.0365854	0.444723
CD14 Mono	RLF	1.68469e-24	0.425275	0.0388527	0.493705
CD14 Mono	TNFAIP8L2	2.13711e-24	-1.00589	0.00676438	-0.897611
CD14 Mono	EPB41L3	8.10953e-23	0.427204	0.00610271	0.516603
CD14 Mono	HVCN1	1.31399e-22	-0.469649	0.0227445	-0.390207
CD14 Mono	TNRC18	1.9798e-22	-0.400632	0.0294637	-0.342822
CD14 Mono	GTF2H5	2.46207e-22	-0.639403	0.00533181	-0.511982
CD14 Mono	GOLGA4	1.04793e-21	0.336845	0.0412097	0.402541
CD14 Mono	GAB2	1.23943e-21	0.416498	0.0191278	0.48622
CD14 Mono	PSMB8-AS1	6.13056e-21	-0.678172	0.00826615	-0.483764
CD14 Mono	FMN1	7.14758e-21	1.22641	0.0324524	0.676548
CD14 Mono	DAPP1	7.67602e-21	-0.50047	0.0297379	-0.376426
CD14 Mono	ASGR1	2.6644e-20	-0.348246	0.0357962	-0.302909
CD14 Mono	SYF2	3.30082e-20	0.277206	0.0108768	0.28845
CD14 Mono	DUSP2	6.30267e-20	-0.506671	0.00118852	-0.433732
CD14 Mono	MAP3K11	6.68987e-20	-0.428193	0.0300159	-0.344166
CD14 Mono	PRDM2	8.0021e-20	0.362326	0.0342176	0.376346
CD14 Mono	DCTN4	2.05458e-19	0.373765	0.0130745	0.462513
CD14 Mono	MYCL	2.2585e-19	-0.58309	0.0329047	-0.524413
CD14 Mono	COPS2	4.5415e-19	0.348053	0.0248532	0.405543
CD14 Mono	ZDHHC20	5.83335e-19	0.27003	0.042994	0.349879
CD14 Mono	DPY30	9.53851e-19	-0.661401	0.00806239	-0.491493
CD14 Mono	LYL1	1.12724e-18	-0.478691	0.0112556	-0.419345
CD14 Mono	TAX1BP1	1.17766e-18	0.212979	0.023582	0.284239
CD14 Mono	FBXO11	1.32062e-18	0.326267	0.0389739	0.421366
CD14 Mono	BCL2L11	3.2545e-18	0.368549	0.0297042	0.432737
CD14 Mono	PTK2B	4.06077e-18	0.365288	0.0153802	0.335486
CD14 Mono	DNMBP	4.88001e-18	0.767819	0.0172931	0.663614
CD14 Mono	ZBTB16	7.18416e-18	0.932711	0.000107807	0.827009
CD14 Mono	GPBAR1	7.36855e-18	-0.595739	0.00678759	-0.469746
CD14 Mono	ARFGEF2	9.5204e-18	0.383868	0.0468155	0.49961
CD14 Mono	CDK17	1.10979e-17	0.622442	0.0264086	0.609663
CD14 Mono	MAP2K1	1.43697e-17	0.447932	0.0374202	0.385479
CD14 Mono	TCF7L2	3.99567e-17	-0.545438	0.00529322	-0.421212
CD14 Mono	GOLGB1	5.4442e-17	0.297729	0.0130163	0.443287
CD14 Mono	TPST2	8.25059e-17	-0.482149	0.00433035	-0.411429
CD14 Mono	WDR74	3.88751e-16	0.378549	0.000252106	0.422505
CD14 Mono	CD69	3.89055e-16	-0.724791	0.00189822	-0.641361
CD14 Mono	MDM2	9.47099e-16	0.422192	0.0219558	0.426237
CD14 Mono	ADM	9.82762e-16	0.463749	0.0179028	0.559603
CD14 Mono	PDZD8	9.83306e-16	0.338372	0.0352281	0.442622
CD14 Mono	ZNF703	1.19291e-15	-0.414096	0.0114965	-0.364915
CD14 Mono	FBXL3	1.53276e-15	0.400024	0.00987858	0.46436
CD14 Mono	COA4	1.78229e-15	-0.613045	0.0455097	-0.420334
CD14 Mono	TLCD2	2.03713e-15	1.08309	0.00245948	0.707126
CD14 Mono	RNF144B	2.04427e-15	0.458021	0.0248396	0.447797
CD14 Mono	KCTD20	2.38474e-15	0.317552	0.00870564	0.411774
CD14 Mono	ELF2	2.78612e-15	0.32597	0.00406027	0.378831
CD14 Mono	EGR1	3.04081e-15	-0.5752	0.0387829	-0.434206
CD14 Mono	LINC00877	3.79437e-15	-0.510119	0.00922836	-0.377558
CD14 Mono	MPHOSPH6	6.76331e-15	0.544357	0.0111427	0.522247
CD14 Mono	MTMR11	8.45078e-15	-0.484447	0.0450423	-0.369924
CD14 Mono	RNF168	8.46664e-15	0.417735	0.0231931	0.47139
CD14 Mono	CSF1R	8.83308e-15	-0.352161	0.0174933	-0.293511
CD14 Mono	WTAP	8.97767e-15	0.297704	0.0425774	0.310371
CD14 Mono	PLAC8	1.46503e-14	-0.620984	0.0165704	-0.351546
CD14 Mono	SLC22A4	1.52294e-14	0.698106	0.0446548	0.661142
CD14 Mono	PDK4	1.59133e-14	0.871648	0.00249506	0.774043
CD14 Mono	USPL1	3.03673e-14	0.527011	0.0104996	0.564316
CD14 Mono	CD99	4.00826e-14	0.184396	0.0294802	0.250284
CD14 Mono	SLC16A3	5.80177e-14	-0.345263	0.0334409	-0.304847
CD14 Mono	MIR181A1HG	5.94507e-14	0.512856	0.0302729	0.44721
CD14 Mono	KLF3	7.07391e-14	0.22004	0.0337753	0.298754
CD14 Mono	HDAC7	9.24211e-14	-0.497515	0.0246908	-0.364182
CD14 Mono	PHC2	9.84548e-14	0.455239	0.00582302	0.391167
CD14 Mono	PTBP2	1.23509e-13	0.488928	0.0164629	0.640471
CD14 Mono	STEAP4	1.70107e-13	-0.430573	0.00335559	-0.451136
CD14 Mono	CARD19	1.76251e-13	0.275623	0.040132	0.348419
CD14 Mono	CHCHD1	1.78457e-13	-0.493666	0.0138861	-0.351445
CD14 Mono	ARHGAP21	2.02523e-13	0.347435	0.0229524	0.482855
CD14 Mono	CRISPLD2	2.50709e-13	0.378435	0.000222116	0.473304
CD14 Mono	S1PR4	3.57203e-13	-0.520739	0.0153227	-0.402478
CD14 Mono	OAS1	5.21712e-13	-0.531087	0.029015	-0.407694
CD14 Mono	DAXX	8.99967e-13	-0.672897	0.0233597	-0.560048
CD14 Mono	TP53BP2	1.03643e-12	0.338626	0.0490898	0.400938
CD14 Mono	EPS8	1.28322e-12	-0.679414	0.0352495	-0.511087
CD14 Mono	ZNF292	2.1236e-12	0.320236	0.00721562	0.404427
CD14 Mono	UTP6	4.51427e-12	-0.643298	0.0335537	-0.473349
CD14 Mono	ARRDC4	4.81948e-12	0.28665	0.00568726	0.594684
CD14 Mono	FURIN	7.39831e-12	0.429062	0.0252005	0.386057
CD14 Mono	SLC38A2	7.95999e-12	0.276489	0.00773324	0.331324
CD14 Mono	WBP11	1.40057e-11	0.290779	0.0378671	0.331818
CD14 Mono	SLC36A4	1.68697e-11	0.380036	0.0296844	0.412299
CD14 Mono	MPP1	2.3495e-11	0.258278	0.0415774	0.329167
CD14 Mono	AL021155.5	4.28145e-11	0.43277	0.0165765	0.502044
CD14 Mono	PAIP2	4.60355e-11	0.23995	0.0455113	0.258548
CD14 Mono	SEC14L1	7.82692e-11	0.300188	0.018411	0.32422
CD14 Mono	ZFP91	9.96937e-11	0.227095	0.0365647	0.318553
CD14 Mono	LINC02035	1.11758e-10	0.580164	0.021011	0.573821
CD14 Mono	SLC27A3	1.38482e-10	-0.439978	0.0147876	-0.359152
CD14 Mono	DCAF12	1.54465e-10	-0.539877	0.0194028	-0.425727
CD14 Mono	MRPL4	2.3178e-10	-0.500883	0.0498045	-0.336021
CD14 Mono	COQ10B	4.05918e-10	0.322211	0.0211075	0.403282
CD14 Mono	OLIG1	5.7102e-10	-0.417289	0.00806422	-0.502497
CD14 Mono	UBE2H	6.17921e-10	0.322387	0.0419243	0.369403
CD14 Mono	LMTK2	6.31551e-10	0.429567	0.0406606	0.499183
CD14 Mono	SLC1A5	8.54283e-10	-0.518233	0.0389832	-0.343469
CD14 Mono	HDAC5	1.23362e-09	-0.437616	0.0254698	-0.349417
CD14 Mono	TP53	1.64746e-09	-0.541738	0.0377421	-0.423298
CD14 Mono	LPXN	2.07329e-09	-0.4743	0.0285994	-0.323773
CD14 Mono	MANF	2.38416e-09	-0.464401	0.0338352	-0.408165
CD14 Mono	PGM2	2.70822e-09	-0.450388	0.0397054	-0.34715
CD14 Mono	LYRM7	3.17008e-09	-0.583179	0.029728	-0.455143
CD14 Mono	GNG2	3.38619e-09	0.285018	0.0342537	0.329681
CD14 Mono	MAPK7	3.82843e-09	0.467503	0.0153382	0.422977
CD14 Mono	MAPK8	4.47801e-09	0.421594	0.0203183	0.490524
CD14 Mono	ST6GAL1	4.49773e-09	-0.644242	0.0106162	-0.45599
CD14 Mono	CABIN1	6.36942e-09	-0.43547	0.0309505	-0.380023
CD14 Mono	UIMC1	7.51087e-09	0.286418	0.0253085	0.419021
CD14 Mono	NDUFAF3	9.4816e-09	-0.421215	0.0408909	-0.291153
CD14 Mono	CCDC186	1.00493e-08	0.338187	0.0254956	0.417613
CD14 Mono	PSMD12	1.3599e-08	0.314309	0.039281	0.394621
CD14 Mono	RELL1	1.45795e-08	0.384495	0.00860746	0.400087
CD14 Mono	RBBP8	1.47782e-08	0.436719	0.0164527	0.503659
CD14 Mono	ECE1	1.87671e-08	0.318954	0.0490487	0.412041
CD14 Mono	LIMK2	2.00708e-08	0.483131	0.0102183	0.57255
CD14 Mono	CWC15	2.11018e-08	0.331739	0.0196212	0.348674
CD14 Mono	DNAJC3	2.77887e-08	0.230127	0.0452924	0.307583
CD14 Mono	ABI3	3.30571e-08	-0.524679	0.032813	-0.451673
CD14 Mono	ACADM	3.32338e-08	-0.597533	0.0350152	-0.428799
CD14 Mono	EMB	8.45727e-08	0.230533	0.048016	0.28212
CD14 Mono	CCDC69	1.05774e-07	0.207467	0.0195717	0.279002
CD14 Mono	SLK	1.34941e-07	0.214818	0.0248384	0.361367
CD14 Mono	CYB561A3	1.35504e-07	-0.426926	0.0405412	-0.315515
CD14 Mono	NMRAL1	1.58001e-07	-0.59829	0.0352407	-0.393393
CD14 Mono	GBP5	1.66486e-07	0.523773	0.0266074	0.469866
CD14 Mono	AP001160.1	2.31985e-07	0.501999	0.032121	0.552519
CD14 Mono	PLA2G15	2.88673e-07	-0.68013	0.00163586	-0.597889
CD14 Mono	ARL11	3.76448e-07	-0.573123	0.0384324	-0.408233
CD14 Mono	RAB29	4.68922e-07	-0.504665	0.011038	-0.417835
CD14 Mono	CCDC6	5.20583e-07	0.31615	0.0133025	0.40298
CD14 Mono	NKTR	6.89165e-07	0.168142	0.0440105	0.275275
CD14 Mono	FYTTD1	8.8636e-07	0.254793	0.0108981	0.360592
CD14 Mono	TSPYL2	1.23487e-06	0.52266	0.00832297	0.434864
CD14 Mono	MRPL12	1.49508e-06	-0.423863	0.0411589	-0.362371
CD14 Mono	TGFBR1	3.0151e-06	0.314854	0.0161384	0.41801
CD14 Mono	STAT3	3.45672e-06	0.190557	0.0476248	0.244912
CD14 Mono	C16orf54	3.78168e-06	-0.51624	0.0424072	-0.321629
CD14 Mono	PHF12	5.42188e-06	0.305766	0.0414699	0.347229
CD14 Mono	PYCR2	5.42824e-06	-0.587372	0.0380147	-0.44701
CD14 Mono	HIVEP3	5.55128e-06	-0.435494	0.0121548	-0.376696
CD14 Mono	ZC3H7A	8.13094e-06	0.252696	0.0024487	0.40252
CD14 Mono	SETD2	9.01091e-06	0.207082	0.0396876	0.336272
CD14 Mono	KIAA1109	9.49445e-06	0.197235	0.0357502	0.355381
CD14 Mono	ZNF350	1.06806e-05	0.374374	0.0063409	0.562502
CD14 Mono	TOR4A	1.15859e-05	-0.551544	0.0224573	-0.456757
CD14 Mono	BAG5	1.21054e-05	0.315835	0.00143866	0.443973
CD14 Mono	SLC2A6	1.45047e-05	-0.33067	0.0379371	-0.278157
CD14 Mono	PDGFC	1.60572e-05	-0.496935	0.0211437	-0.506177
CD14 Mono	ZNF24	1.63175e-05	0.277948	0.0102157	0.370509
CD14 Mono	CCNT2	2.16738e-05	0.264568	0.0307461	0.356923
CD14 Mono	OXLD1	2.32894e-05	-0.477434	0.0115905	-0.451963
CD14 Mono	SECISBP2L	2.85617e-05	0.265605	0.0342927	0.378572
CD14 Mono	GTF2B	3.19584e-05	0.311212	0.0457469	0.363863
CD14 Mono	PPP4R2	3.35825e-05	0.269388	0.032331	0.315732
CD14 Mono	CR1	3.84176e-05	0.14356	0.029429	0.319939
CD14 Mono	PCIF1	5.35628e-05	0.349631	0.00504885	0.465562
CD14 Mono	SLU7	5.81481e-05	0.277194	0.0237442	0.356368
CD14 Mono	MINK1	5.94741e-05	0.39134	0.0275871	0.453369
CD14 Mono	NOL7	9.72073e-05	0.25649	0.0477245	0.316037
CD14 Mono	KDM3A	0.000127475	0.202345	0.0376307	0.406417
CD14 Mono	TLR7	0.000146279	-0.601137	0.048864	-0.443813
CD14 Mono	HIPK2	0.000149437	0.252673	0.00496556	0.370123
CD14 Mono	UHRF1BP1	0.000157296	0.408284	0.0409591	0.505908
CD14 Mono	LRRFIP2	0.000172934	0.167725	0.0487847	0.347716
CD14 Mono	OPA1	0.000178377	0.216933	0.0427085	0.379526
CD14 Mono	ZFX	0.000198931	0.26866	0.022051	0.369901
CD14 Mono	KDM2B	0.000232388	-0.417884	0.0409428	-0.317746
CD14 Mono	TNFSF8	0.000237605	0.46192	0.0277963	0.549115
CD14 Mono	PDS5B	0.000255205	0.192427	0.0420138	0.333147
CD14 Mono	USP38	0.000287445	0.263606	0.0298878	0.392193
CD14 Mono	HMGXB4	0.000315782	0.226011	0.0431148	0.329166
CD14 Mono	KLHL2	0.0003263	0.365674	0.0362391	0.387486
CD14 Mono	FAM168B	0.000358885	0.241254	0.0266026	0.356268
CD14 Mono	CEBPZ	0.000374696	0.262699	0.0418837	0.332829
CD14 Mono	LAIR1	0.000414258	-0.268773	0.0471369	-0.276406
CD14 Mono	CLK4	0.000474516	0.366649	0.0117015	0.41579
CD14 Mono	DIS3	0.000533241	0.244873	0.00738822	0.411453
CD14 Mono	RIPK1	0.000533848	0.379018	0.0300514	0.503357
CD14 Mono	TMEM70	0.000760575	0.377095	0.0428884	0.437812
CD14 Mono	GNE	0.000798699	0.352129	0.0399114	0.503573
CD14 Mono	ZNF622	0.000834769	0.428457	0.00170063	0.500437
CD14 Mono	MED17	0.000859165	0.353099	0.0165557	0.403089
CD14 Mono	ANO10	0.00103265	0.370998	0.0384552	0.503207
CD14 Mono	MAP4K3	0.00113953	0.333068	0.0487009	0.480322
CD14 Mono	VCPIP1	0.00129125	0.26275	0.00732313	0.434671
CD14 Mono	MAN1A1	0.00156288	0.249946	0.013271	0.363117
CD14 Mono	METTL23	0.00253065	-0.447993	0.0422608	-0.327475
CD14 Mono	VAV3	0.00307368	0.241613	0.0225407	0.487365
CD14 Mono	HIST1H1C	0.00327033	0.198342	0.00674189	0.365152
CD14 Mono	ACVR1B	0.00352278	0.349393	0.0389959	0.435842
CD14 Mono	CDK12	0.00367298	0.19805	0.0480554	0.295786
CD14 Mono	RASAL3	0.00924915	-0.445432	0.0359665	-0.326984
CD14 Mono	MAP3K20	0.00941882	0.139414	0.0312582	0.277443
CD14 Mono	PNN	0.0104256	0.164712	0.0357784	0.249719
CD14 Mono	COG3	0.0107523	0.263207	0.026029	0.365378
CD14 Mono	PPP4R1	0.0217703	0.257152	0.0108851	0.405543
CD14 Mono	TRIM13	0.0250414	0.340139	0.0249761	0.400749
CD14 Mono	SYNJ1	0.0367802	0.306721	0.0268526	0.392188
CD14 Mono	CCDC174	0.0415922	0.318404	0.0289098	0.399776
CD16 Mono	DUSP1	5.04337e-80	-0.655984	0.00796945	-0.51748
CD16 Mono	JUNB	3.61024e-45	-0.517832	0.00992923	-0.414299
CD16 Mono	CX3CR1	3.05725e-38	-1.31788	0.00262653	-1.32361
CD16 Mono	MS4A7	4.82892e-36	-0.608093	0.00245525	-0.522418
CD16 Mono	ACTB	1.32663e-32	-0.305642	0.0457337	-0.294673
CD16 Mono	TMSB4X	2.54791e-30	-0.246826	0.0210783	-0.306818
CD16 Mono	FCER1G	2.57554e-29	-0.388692	0.0241837	-0.397929
CD16 Mono	PTPN6	3.73996e-29	-0.633198	0.00268866	-0.543592
CD16 Mono	ZFP36	5.38865e-28	-0.675306	0.00177017	-0.54227
CD16 Mono	ZFAND5	9.2721e-28	0.6949	0.0261778	0.450794
CD16 Mono	ACTG1	2.87497e-20	-0.386589	0.0232529	-0.372493
CD16 Mono	CXCL16	1.2892e-19	0.69708	0.0446298	0.417872
CD16 Mono	HIF1A	9.35643e-19	0.73719	0.0110376	0.604232
CD16 Mono	CAP1	1.74176e-18	-0.438412	0.0400528	-0.319821
CD16 Mono	DYNLL1	1.76377e-17	-0.851783	0.000194445	-0.693486
CD16 Mono	MT2A	2.26994e-17	0.954637	0.0126602	0.551692
CD16 Mono	ABRACL	1.14846e-15	-0.72385	0.000821148	-0.652386
CD16 Mono	TNFSF10	1.63729e-15	-0.859176	0.00426291	-0.658672
CD16 Mono	PER1	7.10017e-15	1.14041	0.00816176	0.683229
CD16 Mono	HCK	1.37624e-13	-0.550702	0.00688411	-0.431261
CD16 Mono	STK17B	7.57384e-13	0.386402	0.0108992	0.425944
CD16 Mono	CSTB	1.47135e-12	-0.399469	0.0302972	-0.350351
CD16 Mono	MNDA	8.05442e-12	-0.704227	0.0306977	-0.456861
CD16 Mono	JUN	3.60507e-11	-1.01366	0.00112262	-0.655881
CD16 Mono	TUBA1B	4.32689e-11	-0.477154	0.0294954	-0.363596
CD16 Mono	GIMAP4	4.45289e-11	-0.873528	0.0302236	-0.592641
CD16 Mono	CASP1	4.39507e-10	-0.483713	0.0380204	-0.380252
CD16 Mono	NFKBIZ	6.42836e-10	-0.47399	0.0238929	-0.3318
CD16 Mono	SMIM25	3.60106e-09	-0.351367	0.0301888	-0.352042
CD16 Mono	KLF9	4.55614e-09	0.848496	0.00412762	0.679106
CD16 Mono	VASP	5.88429e-09	-0.352854	0.0470106	-0.303144
CD16 Mono	ATP2B1-AS1	6.60679e-09	-0.698421	0.00493192	-0.452857
CD16 Mono	SEC14L1	9.30683e-09	0.49976	0.0301355	0.421553
CD16 Mono	SMCO4	1.29367e-08	-0.936022	0.00478125	-0.872908
CD16 Mono	AC020916.1	1.49913e-08	-0.752082	0.021925	-0.517992
CD16 Mono	UBL5	2.12029e-08	-0.475026	0.0156586	-0.398083
CD16 Mono	GPBAR1	4.95696e-08	-0.662566	0.00150299	-0.701435
CD16 Mono	ABI3	6.62337e-08	-0.574924	0.0182456	-0.560451
CD16 Mono	SMAP2	1.03257e-07	0.401429	0.0253002	0.393481
CD16 Mono	ZBTB16	1.10346e-07	1.76503	3.954e-05	1.5762
CD16 Mono	B4GALT5	1.1402e-07	0.784427	0.0320631	0.700922
CD16 Mono	S100A4	1.61949e-07	-0.212752	0.0468261	-0.298984
CD16 Mono	NFKBIA	3.00393e-07	-0.516724	0.0252554	-0.338305
CD16 Mono	RBX1	7.14484e-07	-0.423939	0.0264961	-0.416735
CD16 Mono	CEBPA	8.16511e-07	-0.609495	0.00798272	-0.605188
CD16 Mono	DOK2	8.71269e-07	-0.511977	0.0149665	-0.480533
CD16 Mono	UCP2	4.89672e-06	-0.42964	0.0101318	-0.447058
CD16 Mono	DUSP6	5.83871e-06	-0.746009	0.00401008	-0.52187
CD16 Mono	HIST1H1E	1.00617e-05	0.262803	0.0491108	0.905624
CD16 Mono	MDM2	1.0613e-05	0.706342	0.0206462	0.714583
CD16 Mono	AL031595.3	1.22863e-05	1.69198	0.007901	1.24197
CD16 Mono	FOXO1	1.26721e-05	0.671501	0.0335628	0.617245
CD16 Mono	MBNL2	2.75923e-05	0.867363	0.00335363	0.94122
CD16 Mono	TNF	6.13728e-05	-1.33952	8.89693e-05	-1.10054
CD16 Mono	NDUFB3	7.67167e-05	-0.552778	0.0243981	-0.472565
CD16 Mono	PYCARD	8.45703e-05	-0.313372	0.0238664	-0.350409
CD16 Mono	FBXL3	8.97864e-05	0.683289	0.00976494	0.713544
CD16 Mono	TOMM6	9.49793e-05	-0.3854	0.0484728	-0.348606
CD16 Mono	OAZ2	0.000103151	-0.491939	0.0360065	-0.396446
CD16 Mono	SESN1	0.000106259	0.829437	0.0206788	0.661505
CD16 Mono	PTGES	0.000142422	1.00583	0.0132988	1.14103
CD16 Mono	GCNT1	0.000169378	-1.22145	0.00620709	-1.21296
CD16 Mono	UBE2J1	0.000207497	-0.412036	0.0448361	-0.365218
CD16 Mono	HES4	0.000216176	-0.511193	0.00249443	-0.513509
CD16 Mono	BASP1	0.00021765	0.777295	0.0373313	0.589454
CD16 Mono	CYBC1	0.000223781	-0.66169	0.0110154	-0.644129
CD16 Mono	CDKN1A	0.000227922	0.631621	0.0299347	0.543265
CD16 Mono	LINC02345	0.000239373	-0.928211	0.0227759	-0.747755
CD16 Mono	FAM133B	0.000239858	0.461738	0.01119	0.427185
CD16 Mono	VAMP8	0.000302287	-0.425209	0.0248331	-0.436152
CD16 Mono	PPP1R18	0.000305317	-0.597212	0.0227173	-0.469692
CD16 Mono	CHST2	0.000436713	-0.579413	0.0265581	-0.476364
CD16 Mono	SLC16A3	0.000468208	-0.700335	0.0113931	-0.613923
CD16 Mono	GBP1	0.000495893	-0.811977	0.00108632	-0.723928
CD16 Mono	CPEB4	0.000742951	0.660928	0.0133182	0.563388
CD16 Mono	KLF6	0.000914704	-0.481039	0.0139629	-0.39865
CD16 Mono	GLRX	0.00106028	-0.487243	0.0342502	-0.411851
CD16 Mono	CCDC26	0.00109655	-1.25238	0.00709103	-1.15775
CD16 Mono	GNA13	0.00115733	0.520816	0.0487087	0.447761
CD16 Mono	HSPA1A	0.00116483	-1.00846	0.000296483	-1.07383
CD16 Mono	AZIN1-AS1	0.00129227	-1.72118	0.000137701	-1.55591
CD16 Mono	IRS2	0.00136576	0.566312	0.039804	0.402152
CD16 Mono	DNMBP	0.00186109	1.14118	0.00538196	0.991851
CD16 Mono	NAGK	0.00225216	-0.548208	0.0161395	-0.442713
CD16 Mono	GIMAP8	0.00279616	-1.12654	0.0498573	-0.81185
CD16 Mono	RGS18	0.0028822	-0.538454	0.0278317	-0.460902
CD16 Mono	PRDX1	0.00303105	-0.440424	0.00687901	-0.486864
CD16 Mono	POFUT1	0.0042819	-0.939416	0.0185453	-0.785751
CD16 Mono	ATP6V0D1	0.0046745	-0.381117	0.0492308	-0.36464
CD16 Mono	TIMM8B	0.00579371	-0.516639	0.019624	-0.489781
CD16 Mono	FAM110A	0.00848335	-0.512835	0.019413	-0.490426
CD16 Mono	RHOC	0.00903721	-0.277308	0.037796	-0.376282
CD16 Mono	TXNIP	0.0114297	0.355773	0.00675232	0.454395
CD16 Mono	HDAC9	0.0121511	-0.8686	0.0224931	-0.693764
CD16 Mono	KRCC1	0.0148417	-1.02782	0.00539485	-1.05941
CD16 Mono	LSM10	0.0177562	-0.578521	0.0170703	-0.57449
CD16 Mono	AC108863.2	0.0183595	0.991542	0.0344949	0.87643
CD16 Mono	MRPL18	0.0190965	-0.694958	0.00285329	-0.774051
CD16 Mono	BCL2L11	0.023386	0.575691	0.0308869	0.648108
CD16 Mono	FOSB	0.0258748	-0.421354	0.00480709	-0.555883
CD16 Mono	CALHM6	0.0314675	-0.253066	0.0360187	-0.352077
CD16 Mono	RAB29	0.0319688	-0.6664	0.0268993	-0.538658
CD16 Mono	CYCS	0.0323415	-0.421196	0.0170785	-0.443344
CD16 Mono	KLF2	0.0375552	-0.345311	0.038957	-0.326428
CD16 Mono	B3GNT5	0.0455343	0.871542	0.0150008	0.965677
cDC	TMSB4X	7.25643e-26	-0.320593	0.0111943	-0.337456
cDC	MALAT1	5.59992e-18	0.338243	0.0445067	0.302816
cDC	STK17B	7.2389e-18	0.489611	0.00104245	0.487207
cDC	PIK3R1	3.68661e-16	1.2427	0.000279727	0.745377
cDC	HIF1A	2.04057e-15	0.700841	0.00385061	0.628565
cDC	DYNLL1	6.6648e-13	-0.709663	0.000272324	-0.633134
cDC	JUNB	7.55944e-13	-0.392559	0.0327635	-0.337021
cDC	TUBA1A	1.5219e-10	-0.589302	0.000643295	-0.516509
cDC	ZFP36	6.52472e-10	-0.341371	0.0195861	-0.326706
cDC	JDP2	1.85406e-09	1.29221	0.00031039	0.787818
cDC	RILPL2	4.00655e-09	0.69454	0.0471114	0.390252
cDC	ENPP4	6.68255e-08	2.36141	2.97873e-05	1.81709
cDC	TXNIP	1.10059e-07	0.689091	0.00064085	0.600462
cDC	PLSCR1	1.27197e-07	0.702445	0.0204101	0.467021
cDC	SYAP1	2.21574e-07	0.807798	0.0207432	0.47875
cDC	ETF1	5.53799e-07	0.698922	0.0285087	0.469097
cDC	DDX3X	8.16284e-07	0.434927	0.0459124	0.329386
cDC	PTPN1	1.51808e-06	0.959743	0.00481159	0.613464
cDC	POU2F2	2.22605e-06	-0.589934	0.031168	-0.489812
cDC	AGO2	3.26289e-06	1.31715	0.00492225	0.813982
cDC	HIST1H1C	3.65064e-06	0.593352	0.000974191	0.62636
cDC	IGSF6	3.70878e-06	-0.405397	0.0189289	-0.361247
cDC	GRASP	9.70479e-06	0.811221	0.0428097	0.491019
cDC	PDE4D	1.25649e-05	1.77699	0.00278186	1.12118
cDC	NRIP1	1.41641e-05	0.706121	0.0143113	0.536397
cDC	ARRDC3	1.42911e-05	0.968339	0.00751012	0.70964
cDC	NFIL3	2.69434e-05	0.699332	0.0498177	0.447879
cDC	BACH1	3.08168e-05	0.702445	0.0133861	0.489254
cDC	HLA-DQA2	4.95678e-05	-0.795154	0.00516676	-0.620882
cDC	SEC14L1	5.40871e-05	0.889021	0.00238776	0.629903
cDC	ATP2B1	6.23457e-05	0.50282	0.0336116	0.411683
cDC	CSGALNACT2	6.80022e-05	0.579297	0.0308415	0.430049
cDC	ATP6V0E1	0.000103547	-0.4989	0.0158	-0.385548
cDC	DNTTIP2	0.000118801	0.568733	0.0478049	0.377414
cDC	ZMIZ1	0.000132204	0.749751	0.0256005	0.479358
cDC	PER1	0.00015306	0.842844	0.0392722	0.436772
cDC	PRPF4B	0.000164631	0.55684	0.0251768	0.456156
cDC	TCEA1	0.000165506	0.551642	0.0219093	0.397222
cDC	LIMD2	0.000185957	-0.365459	0.0428613	-0.340148
cDC	SNRK	0.000190808	1.41394	0.00793162	0.700524
cDC	ATP5MD	0.000275404	-0.40545	0.0328617	-0.341083
cDC	ATP13A3	0.000453276	1.06075	0.00943188	0.640035
cDC	UHRF1BP1L	0.000591372	0.95566	0.00336606	0.702821
cDC	NDUFB1	0.000664375	-0.387243	0.0279673	-0.38414
cDC	CCL3L1	0.000894368	-1.16618	5.79243e-05	-1.64883
cDC	MRPL20	0.000957197	-0.573449	0.00762054	-0.496232
cDC	CX3CR1	0.00100768	-1.53105	0.00199627	-1.22767
cDC	PDZD8	0.00103118	0.96403	0.0112186	0.633851
cDC	TMEM167B	0.00112997	0.929855	0.0294972	0.52505
cDC	RIOK3	0.00126259	0.622168	0.0201264	0.471055
cDC	NCL	0.00129232	0.300286	0.0419294	0.302215
cDC	USP15	0.00154699	0.482599	0.00413856	0.52811
cDC	EZR	0.00170274	0.508823	0.0166754	0.401289
cDC	SH3BP5	0.00215315	0.902744	0.00655127	0.53655
cDC	CCDC6	0.00226792	0.694668	0.0166089	0.523796
cDC	CELF2	0.00243201	0.506401	0.0359322	0.326965
cDC	TNFRSF21	0.00377099	1.73347	0.0192236	1.12781
cDC	ANKRD11	0.00438566	0.712762	0.00361952	0.551399
cDC	MRPL33	0.00458621	-0.388543	0.0154105	-0.381299
cDC	PYCARD	0.00533859	-0.342987	0.0273424	-0.318303
cDC	SLK	0.00585448	0.959603	0.0167809	0.574625
cDC	EPB41L3	0.00613076	0.947557	0.00246525	0.814199
cDC	SETD2	0.00798376	0.697628	0.00477575	0.591575
cDC	WBP11	0.00948209	0.689148	0.0289816	0.439175
cDC	MAPKAPK2	0.0136306	0.904079	0.0472699	0.482731
cDC	BRAF	0.0166321	0.884648	0.04263	0.534904
cDC	GPRIN3	0.0173964	0.676636	0.0412569	0.481222
cDC	ZBTB1	0.0193267	0.736933	0.0364671	0.473556
cDC	CSK	0.0217084	-0.481376	0.0336973	-0.373507
cDC	ACBD3	0.0218415	1.02926	0.0365749	0.556098
cDC	FAM133B	0.0221288	0.480766	0.0370574	0.347838
cDC	GIMAP4	0.0254321	-1.20198	0.0368575	-0.710355
cDC	SPTY2D1	0.0259871	0.715742	0.0275827	0.518555
cDC	KDM3A	0.0266378	1.31715	0.0185435	0.733001
cDC	HSP90B1	0.0305297	0.31195	0.0496047	0.309198
cDC	JAK1	0.0312404	0.420229	0.0490629	0.309209
cDC	ARIH2	0.0330074	0.780447	0.0240316	0.513987
cDC	ASH1L	0.0393542	0.750198	0.0154044	0.515968
cDC	PLD4	0.0434521	-0.400125	0.0399858	-0.395616
cDC	QKI	0.0439066	0.328754	0.0490113	0.365746
cDC	CENPC	0.0455977	0.764506	0.0408701	0.489455
NK	ACTB	2.07693e-125	-0.703416	0.00867688	-0.493697
NK	TMSB4X	2.06624e-85	-0.335738	0.0132514	-0.320009
NK	PFN1	1.22382e-80	-0.482541	0.0172382	-0.372551
NK	CEMIP2	2.19923e-68	0.862357	0.00120989	0.672685
NK	MYL12A	2.34824e-67	-0.539753	0.000814427	-0.477102
NK	CORO1A	2.96448e-61	-0.788925	0.000503805	-0.626968
NK	PDE4D	3.94886e-60	1.19571	5.11854e-05	0.896184
NK	EMP3	6.39351e-59	-0.621894	0.000738885	-0.507976
NK	CLIC1	1.17353e-56	-0.677658	0.000130703	-0.57323
NK	GZMA	1.01347e-53	-0.436887	0.00791304	-0.362847
NK	PIK3R1	8.49156e-52	0.866967	0.00110533	0.590338
NK	UBL5	3.98079e-51	-0.67106	2.89501e-05	-0.636234
NK	S100A4	2.27899e-49	-0.511654	0.000858689	-0.452091
NK	FCER1G	5.11686e-49	-0.69059	0.000352762	-0.641063
NK	RBM39	3.55903e-48	0.497472	0.0128043	0.385037
NK	HCST	9.39756e-48	-0.436616	0.00781452	-0.37141
NK	CFL1	5.04013e-45	-0.365668	0.041874	-0.310007
NK	TMSB10	4.21377e-43	-0.282768	0.021325	-0.325171
NK	ACTG1	1.26439e-40	-0.510354	0.00334013	-0.464164
NK	S100A11	7.22689e-34	-0.928413	9.43788e-05	-0.749515
NK	RAC2	1.62748e-32	-0.566118	0.00607052	-0.435992
NK	DNAJB6	3.4476e-32	0.677014	0.0209886	0.504083
NK	CREM	1.01146e-30	1.11618	0.00269633	0.767653
NK	JUN	2.4209e-30	-0.952188	2.56359e-05	-0.693654
NK	SYTL3	3.1457e-30	0.847447	0.0106374	0.547975
NK	HOPX	7.50109e-30	-0.516268	0.00347522	-0.412519
NK	IFNGR1	1.64944e-29	1.13295	0.00138162	0.793809
NK	DUSP1	1.87083e-29	-0.876736	0.00174752	-0.618992
NK	ARPC1B	5.388e-29	-0.538578	0.00430043	-0.440503
NK	TRDC	7.09173e-29	-0.636134	0.000982318	-0.524246
NK	RAB5IF	8.17898e-29	0.703971	0.00583884	0.497088
NK	ACTR3	2.4522e-26	-0.631439	0.0448953	-0.429124
NK	ATP2B1	6.0475e-26	1.06613	0.001217	0.785818
NK	LCK	8.86443e-25	-0.784512	0.00226474	-0.609402
NK	APOBEC3G	9.14767e-25	-0.712758	0.00371126	-0.553886
NK	ETS1	1.27248e-24	0.446116	0.00959817	0.433852
NK	CYBA	2.59243e-24	-0.257703	0.0335675	-0.285769
NK	STK17B	5.18467e-24	0.519262	0.00101262	0.526083
NK	SYNE2	2.42996e-23	0.491203	0.000719913	0.606027
NK	PPP1R18	3.09377e-22	-0.759532	0.0196195	-0.528383
NK	POLR2L	1.1139e-21	-0.49026	0.00323599	-0.44925
NK	KLRF1	1.19979e-21	-0.383065	0.00784893	-0.382794
NK	SLC9A3R1	1.34512e-21	-0.743106	0.00448961	-0.571485
NK	SYAP1	1.84692e-21	0.70496	0.00133298	0.603406
NK	OSTF1	1.79898e-20	-0.472803	0.00622987	-0.437031
NK	PNRC1	2.49725e-20	0.342022	0.0249593	0.319854
NK	RBM38	7.81299e-20	0.685541	0.0021206	0.588197
NK	DYNLL1	2.47304e-19	-0.725611	0.000254557	-0.636539
NK	NDUFB2	3.96652e-19	-0.426995	0.0044902	-0.409093
NK	PTPN6	4.14761e-19	-0.961456	8.99405e-05	-0.844366
NK	GSTP1	5.1208e-19	-0.495837	0.0043305	-0.413383
NK	TRAF3IP3	7.23056e-19	-0.568731	0.00771319	-0.476528
NK	TENT4B	9.3442e-19	0.834948	0.00384539	0.688168
NK	CD63	9.72396e-19	-0.373072	0.0296552	-0.309805
NK	CYTIP	1.53206e-18	0.581132	0.0400584	0.398308
NK	SLC38A1	4.07033e-18	0.599424	0.00149892	0.565333
NK	ENC1	4.91253e-18	0.820378	0.00030066	0.738817
NK	VASP	5.14528e-18	-0.679919	0.00129951	-0.57746
NK	RUNX3	1.60593e-17	0.416013	0.0254826	0.340068
NK	ATP6V0E1	1.76064e-17	-0.482959	0.00263059	-0.483392
NK	RSRC2	4.98883e-17	0.549616	0.0147391	0.450677
NK	ELF1	5.333e-17	0.594716	0.0235077	0.413498
NK	CAP1	6.17754e-17	-0.491424	0.0357666	-0.350614
NK	ATP5MF	6.51343e-17	-0.481605	0.00200511	-0.488496
NK	CD53	7.33798e-17	-0.521656	0.00809644	-0.434588
NK	TBC1D10C	1.2399e-16	-0.610181	0.00680499	-0.518043
NK	CEBPB	1.34934e-16	0.56806	0.0277933	0.435777
NK	DAD1	2.46515e-16	-0.498821	0.00262954	-0.50017
NK	EML4	6.0434e-16	0.87103	0.000427876	0.764621
NK	ACAP1	7.8276e-16	-0.624425	0.0183259	-0.451474
NK	SLA	1.18939e-15	0.77467	0.0125295	0.592084
NK	DOK2	1.22419e-15	-0.532614	0.0429033	-0.358436
NK	SDCBP	1.5324e-15	0.705767	0.0112541	0.521567
NK	UCP2	2.68151e-15	-0.547663	0.0477919	-0.40089
NK	PYCARD	3.12039e-15	-0.816123	0.000167833	-0.739104
NK	PLEKHA2	3.31769e-15	0.857048	0.002465	0.669273
NK	RNF125	7.33367e-15	0.605785	0.000929409	0.57142
NK	ABRACL	1.05328e-14	-0.778557	0.000999749	-0.666742
NK	PPP1CA	1.19915e-14	-0.515524	0.0419615	-0.374915
NK	YES1	1.39648e-14	0.832136	0.015726	0.621342
NK	SEC14L1	2.12005e-14	0.781293	0.00864915	0.605213
NK	NDUFB1	2.14165e-14	-0.5474	0.00537128	-0.493228
NK	ATP5MD	2.81818e-14	-0.484807	0.010781	-0.439993
NK	DENND2D	3.36433e-14	-0.852487	0.00228608	-0.681946
NK	SPN	4.25162e-14	-0.547704	0.0261442	-0.401198
NK	GIMAP4	4.47417e-14	-0.61381	0.0165094	-0.493331
NK	CXXC5	7.17215e-14	-0.703855	0.031292	-0.510972
NK	JUNB	8.32896e-14	-0.294109	0.0374385	-0.308715
NK	OST4	1.19829e-13	-0.387059	0.0152813	-0.369275
NK	ANXA2	1.21968e-13	-0.679289	0.0146006	-0.517562
NK	ABHD17A	1.69669e-13	-0.28827	0.0366486	-0.296758
NK	ZAP70	1.97789e-13	-0.620291	0.00224378	-0.576091
NK	CD160	2.46333e-13	-0.428533	0.00950305	-0.451874
NK	RGS19	4.01372e-13	-0.802763	0.00326373	-0.705713
NK	NAA38	4.39766e-13	-0.571985	0.0071811	-0.499833
NK	OAZ1	6.59246e-13	-0.305854	0.0205109	-0.321616
NK	NDUFA3	7.76894e-13	-0.43381	0.015367	-0.411879
NK	FOSL2	1.15191e-12	0.575067	0.0208841	0.437076
NK	RNF19A	2.04253e-12	0.541118	0.00490365	0.502206
NK	PRELID1	2.44696e-12	-0.413207	0.0150823	-0.383401
NK	CD55	4.5885e-12	0.870209	0.000388563	0.794032
NK	SPCS2	5.91528e-12	-0.454819	0.0195899	-0.385876
NK	APRT	8.3146e-12	-0.401553	0.019012	-0.373566
NK	STAT4	8.46792e-12	0.556493	0.00266295	0.528741
NK	PSMB10	1.11469e-11	-0.499511	0.00212812	-0.500781
NK	IFNG	1.37414e-11	-1.08112	0.000591662	-0.883554
NK	PTGDR	2.01645e-11	-0.585368	0.0338596	-0.455009
NK	ISCA1	2.17351e-11	0.598432	0.0113907	0.514263
NK	B4GALT1	2.33582e-11	0.620941	0.00630894	0.585137
NK	HMOX2	3.12639e-11	-0.654853	0.00422432	-0.595097
NK	ZBTB1	3.8911e-11	0.468063	0.00315999	0.525301
NK	C1orf162	4.39492e-11	-0.426716	0.0453847	-0.357691
NK	VAMP8	5.67901e-11	-0.426026	0.00657239	-0.43704
NK	CCDC85B	5.697e-11	-0.422939	0.0261578	-0.360075
NK	PSMA7	8.40389e-11	-0.389094	0.0147051	-0.37814
NK	NDUFB3	1.22588e-10	-0.694756	0.000693308	-0.707583
NK	ATP5PF	1.53788e-10	-0.428883	0.00600631	-0.442231
NK	MICOS10	1.69434e-10	-0.512075	0.00760603	-0.469196
NK	PDLIM2	3.0145e-10	-0.745831	0.00648912	-0.698404
NK	MT2A	3.44765e-10	0.483952	0.0333283	0.434743
NK	PSMB9	3.55812e-10	-0.424736	0.0194452	-0.402885
NK	CSK	1.04234e-09	-0.610481	0.0330177	-0.450614
NK	FGR	1.13661e-09	-0.61819	0.00557684	-0.54018
NK	CISD3	1.31697e-09	-0.60893	0.0091197	-0.546556
NK	CNOT6L	2.02461e-09	0.584583	0.0224182	0.435823
NK	RIOK3	2.68289e-09	0.605296	0.0110578	0.458072
NK	NFKB1	3.47594e-09	0.760608	0.0312645	0.576734
NK	TLE1	4.76658e-09	0.707601	0.00242181	0.647409
NK	CDK2AP2	7.09739e-09	-0.69823	0.00296723	-0.670172
NK	MRPL52	7.15178e-09	-0.656333	0.00056916	-0.712381
NK	GABARAPL1	9.51298e-09	0.648091	0.0305502	0.466598
NK	CCSER2	1.06119e-08	0.606412	0.0058727	0.617921
NK	SELENOH	1.28247e-08	-0.465878	0.0198602	-0.415225
NK	BRD1	1.31286e-08	0.738396	0.0010298	0.694797
NK	BANF1	1.31472e-08	-0.558435	0.00475979	-0.55157
NK	HIF1A	1.58374e-08	0.729303	0.0257659	0.585622
NK	TIMM8B	1.75914e-08	-0.578714	0.00639742	-0.561584
NK	CHD1	2.31916e-08	0.599787	0.0136302	0.495042
NK	SYTL1	3.25221e-08	-0.521902	0.00706239	-0.515256
NK	CDK17	3.50007e-08	0.688869	0.00033727	0.808308
NK	TRBC2	3.78617e-08	-0.371554	0.0284879	-0.384386
NK	IL32	4.82354e-08	-0.443871	0.0379675	-0.30969
NK	TRBC1	5.6534e-08	-0.457752	0.0327851	-0.372915
NK	CDV3	6.00514e-08	0.364264	0.0496246	0.335303
NK	MRPL51	7.20571e-08	-0.587547	0.0112569	-0.541397
NK	CCDC107	7.3614e-08	-0.574324	0.0128843	-0.488907
NK	CD300A	8.2947e-08	-0.45244	0.0237163	-0.430368
NK	PARP8	8.6232e-08	0.526377	0.01056	0.502972
NK	PSME4	9.66098e-08	0.692195	0.0163319	0.544804
NK	KRTCAP2	1.02913e-07	-0.414415	0.0164634	-0.396394
NK	GLRX	1.25454e-07	-0.477476	0.0423997	-0.375975
NK	SASH3	1.40547e-07	-0.585591	0.0349194	-0.440884
NK	TOMM6	1.75723e-07	-0.344865	0.0322421	-0.351383
NK	RHOC	2.50237e-07	-0.402852	0.0381978	-0.384674
NK	COPS9	2.71555e-07	-0.344082	0.0270931	-0.376972
NK	AC020916.1	3.33299e-07	-0.721789	0.00356914	-0.577878
NK	GNG5	4.48748e-07	-0.403529	0.0100829	-0.419471
NK	KLF3	4.94716e-07	0.502764	0.00610096	0.456573
NK	TXN	4.99645e-07	-0.525435	0.00469534	-0.554069
NK	TRAC	7.72608e-07	-1.04058	0.0235268	-0.665125
NK	NEDD8	7.73052e-07	-0.332582	0.0392057	-0.324029
NK	CWC15	8.26386e-07	0.503431	0.0153804	0.448153
NK	SMAP2	1.10702e-06	0.491572	0.00774176	0.453912
NK	COX7A2L	1.10986e-06	-0.465797	0.0374918	-0.380355
NK	MANF	1.14419e-06	-0.581973	0.014851	-0.496132
NK	TUBB	1.20959e-06	-0.639855	0.0169622	-0.529945
NK	TIMP1	1.21593e-06	-0.612907	0.00340499	-0.585104
NK	MGAT4A	1.34093e-06	0.488682	0.0162752	0.417337
NK	AGTRAP	1.38231e-06	-0.532211	0.0267864	-0.429535
NK	PSMA5	1.43686e-06	-0.507724	0.0205862	-0.437467
NK	PGRMC2	1.61835e-06	0.656364	0.00202836	0.677821
NK	TWF2	1.7474e-06	-0.57274	0.0155617	-0.556574
NK	EIF3G	1.83872e-06	-0.331128	0.0452311	-0.292365
NK	ATP8A1	2.78046e-06	0.685467	0.00967987	0.601285
NK	TIPARP	2.9689e-06	0.493194	0.0301911	0.466321
NK	PHF3	3.09467e-06	0.501778	0.00277779	0.535067
NK	BRK1	3.12912e-06	-0.38701	0.0384418	-0.355213
NK	LAMTOR2	3.82823e-06	-0.601388	0.0114985	-0.53011
NK	CHMP2A	4.18959e-06	-0.452976	0.0166293	-0.43178
NK	RNF167	4.22314e-06	-0.639934	0.0361648	-0.472252
NK	SRSF10	4.72996e-06	0.415287	0.0496708	0.333121
NK	PSMD13	5.72684e-06	-0.488214	0.0219246	-0.459922
NK	TTC38	6.36479e-06	-0.543005	0.0143806	-0.459012
NK	CEBPZ	6.49996e-06	0.504075	0.0155842	0.488223
NK	BLOC1S1	8.78953e-06	-0.351032	0.0307071	-0.351807
NK	C4orf3	9.63419e-06	-0.339269	0.0225568	-0.367985
NK	WBP11	1.17946e-05	0.479353	0.00988383	0.486716
NK	COPS2	1.34871e-05	0.5063	0.0201588	0.485173
NK	CHURC1	1.44204e-05	-0.434745	0.0173315	-0.403639
NK	LIME1	1.57252e-05	-0.480167	0.0364547	-0.356569
NK	MSL2	1.66908e-05	0.683941	0.00989817	0.618705
NK	FCRL6	1.7359e-05	-0.458482	0.0430805	-0.381146
NK	NDUFS6	1.75705e-05	-0.346425	0.0299507	-0.357627
NK	SRRM2	2.04845e-05	0.276871	0.0485435	0.29213
NK	VPS37B	2.13116e-05	0.474976	0.039481	0.393864
NK	RBX1	2.38173e-05	-0.410551	0.0299484	-0.385905
NK	GIMAP1	2.55512e-05	-0.63102	0.00436749	-0.635583
NK	ANTKMT	3.85986e-05	-0.550738	0.0209611	-0.500974
NK	SRI	6.23797e-05	-0.441512	0.0291921	-0.41416
NK	CYLD	6.57097e-05	0.447925	0.018701	0.413053
NK	ITGA4	8.23777e-05	0.407339	0.0184586	0.463834
NK	GNA13	9.1076e-05	0.56284	0.0359226	0.474378
NK	SMNDC1	0.000105378	0.578306	0.0231049	0.512641
NK	PIK3IP1	0.000105503	0.529327	0.0284211	0.416446
NK	SEC11A	0.000107022	-0.325805	0.0289429	-0.384166
NK	ATP5MC3	0.000113624	-0.311268	0.0283042	-0.361884
NK	KRT10	0.0001402	-0.329275	0.0228093	-0.383501
NK	LAT	0.0001403	-0.461208	0.0395317	-0.429167
NK	HNRNPF	0.00015743	-0.538164	0.0221915	-0.450244
NK	SDF2L1	0.000159297	-0.46306	0.0485899	-0.38607
NK	DBF4	0.000183144	0.514159	0.0234432	0.546238
NK	CSTB	0.000230862	-0.401752	0.0355344	-0.361879
NK	AOAH	0.000257011	0.473518	0.030853	0.387804
NK	DPM3	0.000280997	-0.607674	0.00719234	-0.603712
NK	CCNL1	0.000287735	0.268958	0.0325537	0.340491
NK	CSNK1G3	0.000327786	0.515835	0.0197664	0.498724
NK	ZBP1	0.000386192	0.5374	0.047133	0.445963
NK	TAX1BP1	0.000432943	0.383217	0.0358514	0.355945
NK	HNRNPU	0.000579081	0.259601	0.0239722	0.348448
NK	RNF115	0.000595721	0.504849	0.024616	0.449924
NK	H2AFZ	0.000686326	-0.366802	0.0434051	-0.362358
NK	SORL1	0.000715901	0.397774	0.047501	0.320533
NK	RPF1	0.000740844	0.495277	0.0354614	0.434197
NK	BRAF	0.000883148	0.61008	0.0351128	0.504495
NK	LAT2	0.000887479	-0.452457	0.0269015	-0.463864
NK	TBCB	0.000896492	-0.350109	0.0361128	-0.413577
NK	ICAM2	0.000918089	-0.461104	0.0432806	-0.443003
NK	PSMD8	0.000989825	-0.314113	0.0371454	-0.368259
NK	CHD2	0.00107223	0.349509	0.0300722	0.373663
NK	AP2S1	0.00109046	-0.411689	0.025283	-0.411082
NK	SSBP4	0.00109084	-0.507804	0.0437487	-0.417776
NK	GOLGB1	0.00170599	0.489778	0.0314731	0.43956
NK	DYRK1A	0.00199759	0.511569	0.0449591	0.439924
NK	PSMB2	0.00231625	-0.482472	0.0254421	-0.469417
NK	ITK	0.00254923	0.491425	0.0347607	0.462817
NK	CORO7	0.00304285	0.529305	0.0403135	0.462404
NK	PDCD6	0.00337322	-0.399904	0.0401344	-0.413228
NK	TRMT112	0.00346009	-0.314523	0.039489	-0.350322
NK	CSGALNACT2	0.00366087	0.467533	0.00722446	0.58386
NK	TMEM256	0.00442116	-0.497476	0.0274915	-0.439898
NK	ATP5PD	0.00459758	-0.362925	0.0303393	-0.381276
NK	MIEN1	0.00486683	-0.438714	0.0212046	-0.474544
NK	CREBRF	0.00551269	0.355947	0.0434177	0.33612
NK	MICOS13	0.00628873	-0.426469	0.0371505	-0.421351
NK	PHB	0.00740938	-0.452669	0.046996	-0.402237
NK	GSTO1	0.00834513	-0.431254	0.044735	-0.426927
NK	ABLIM1	0.00877202	0.564453	0.0147826	0.566465
NK	TRG-AS1	0.0097295	-0.550283	0.0173803	-0.503408
NK	MAF	0.00979711	0.423376	0.0440953	0.406592
NK	TRAPPC10	0.0125583	0.389462	0.0433868	0.354235
NK	PSAP	0.0129242	0.314698	0.0295691	0.406955
NK	WDR45B	0.0130895	0.526459	0.0382366	0.457394
NK	EPB41	0.0148361	0.393796	0.0445111	0.344561
NK	TSPAN14	0.0169667	-0.451152	0.0433677	-0.416154
NK	CCT8	0.0199702	-0.411647	0.0254227	-0.453347
NK	FAM89B	0.0271315	-0.415201	0.0458659	-0.444659
NK	IRF2	0.0294536	-0.516666	0.03595	-0.46113
NK	SP3	0.0315947	0.417177	0.03774	0.410271
NK	RB1CC1	0.0369822	0.503558	0.0120844	0.510043
NK	QKI	0.039516	0.412017	0.0419569	0.395048
NK	KAT6A	0.0428792	0.373864	0.0319497	0.400927
NK	ARID5B	0.0442542	0.524206	0.00594055	0.60096
NK	NOP10	0.0445894	-0.357586	0.0221497	-0.428186
NK_CD56bright	JUN	5.96632e-14	-1.41781	0.00148528	-0.963723
NK_CD56bright	FCER1G	3.39935e-11	-0.657196	0.000868609	-0.727364
NK_CD56bright	ACTB	5.63153e-09	-0.557957	0.0134905	-0.47673
NK_CD56bright	HIST1H1C	1.28328e-08	0.785691	0.0461569	0.707602
NK_CD56bright	MAP3K8	1.70179e-08	0.867381	0.00443293	0.745993
NK_CD56bright	PDE4B	2.57031e-08	1.36808	0.010204	1.11324
NK_CD56bright	TRDC	3.05895e-08	-0.567368	0.0100288	-0.638597
NK_CD56bright	DNAJB6	1.15878e-07	0.874903	0.00135787	0.781938
NK_CD56bright	DYNLL1	2.32411e-07	-1.1108	0.00021219	-1.10314
NK_CD56bright	UBL5	5.22651e-07	-0.586278	0.000413142	-0.79878
NK_CD56bright	MYL12A	8.66783e-07	-0.464092	0.00988796	-0.462532
NK_CD56bright	TMSB4X	2.84971e-06	-0.206522	0.0257118	-0.33117
NK_CD56bright	PDE4D	7.15211e-06	1.56727	0.00187542	1.27543
NK_CD56bright	STK17B	1.16132e-05	0.741431	0.00175786	0.666719
NK_CD56bright	TMSB10	1.47965e-05	-0.226411	0.0107628	-0.433082
NK_CD56bright	AREG	8.53946e-05	0.622134	0.0279931	0.763102
NK_CD56bright	FOSL2	0.000173489	0.801733	0.0242175	0.667144
NK_CD56bright	SYAP1	0.000281975	0.810662	0.0479714	0.615597
NK_CD56bright	CBX4	0.00073259	0.96339	0.000788541	1.12564
NK_CD56bright	PSMB10	0.00178878	-0.734893	0.00353494	-0.792093
NK_CD56bright	SYTL3	0.00200361	0.872152	0.00448198	1.05408
NK_CD56bright	PLEKHA2	0.00204582	1.11611	0.0165873	0.98991
NK_CD56bright	RNF125	0.00206229	0.805485	0.00555587	0.807272
NK_CD56bright	PFN1	0.00244256	-0.322799	0.0276802	-0.347674
NK_CD56bright	KLRC1	0.00481164	-0.590652	0.0317774	-0.493359
NK_CD56bright	YES1	0.00527581	1.29589	0.0115331	1.27976
NK_CD56bright	ELF1	0.0061319	0.7494	0.0213482	0.629754
NK_CD56bright	SYNE2	0.00753869	1.10652	0.0280461	0.752413
NK_CD56bright	GIMAP4	0.0091504	-0.999511	0.00683222	-0.975174
NK_CD56bright	GZMB	0.0227818	0.783043	0.0463278	0.603436
NK_CD56bright	MRPL51	0.0265837	-0.978769	0.0166141	-0.870223
NK_CD56bright	ZBED4	0.0304907	1.39443	0.00280618	1.5417
NK_CD56bright	HIST1H2AH	0.0310594	1.93576	0.00104149	2.31316
NK_CD56bright	ILK	0.0312656	-1.35181	0.00668148	-1.49752
NK_CD56bright	PIH1D1	0.0459781	-1.23634	0.0285448	-1.26679
pDC	PLD4	1.47632e-10	-0.548609	0.0208341	-0.410684
pDC	DNASE1L3	5.99502e-10	-0.960037	0.00102478	-0.8526
pDC	AKAP13	1.03541e-09	0.934114	0.00240395	0.672274
pDC	IRF7	8.40846e-06	-0.59594	0.0320394	-0.431758
pDC	ST3GAL5	6.28208e-05	1.40478	0.00792776	1.12219
pDC	MZB1	6.90486e-05	-0.562138	0.0134685	-0.460281
pDC	DYNLL1	0.000134437	-0.955285	0.0112997	-0.716274
pDC	CTSS	0.000223857	0.761478	0.00172989	0.653514
pDC	RELL1	0.000351544	1.17112	0.00639484	1.11491
pDC	RNASE6	0.000484767	-0.66272	0.0275948	-0.517158
pDC	PDE4D	0.00159986	2.30431	0.00477831	1.69519
pDC	CDK2AP2	0.00632135	-0.683507	0.045166	-0.536127
pDC	LAMTOR5	0.00693469	-0.806707	0.0287539	-0.555762
pDC	PNRC1	0.00791861	0.46515	0.0496329	0.351949
pDC	SIT1	0.0127743	-1.4591	0.00756478	-1.38913
pDC	GAPT	0.0135939	-0.629841	0.014773	-0.56991
pDC	HIGD1A	0.0184823	-0.709807	0.0329862	-0.542994
pDC	SLC43A2	0.0194729	1.68879	0.00595361	1.34141
pDC	MANF	0.0230311	-0.798333	0.016405	-0.725544
pDC	AC058791.1	0.0388554	1.51681	0.0146049	1.44426
