## Supplemental Table 6 for "Innate immune epigenomic landscape following controlled human influenza virus infection"

### Sheet: Sheet1
Table S6. Differentially expressed genes for scRNA-seq data in naive LVL subjects (28 days post-challenge versus 1 day pre-challenge)
Cell_Type	Gene_Name	sc_pval_adj	sc_log2FC	pseudo_bulk_pval	pseudo_bulk_log2FC
CD14 Mono	RPS28	0	-0.660961	0.0233467	-0.609655
CD14 Mono	RPL37	0	-0.608593	0.0210896	-0.600198
CD14 Mono	JUND	5.4578e-299	-0.725944	0.00119941	-0.862879
CD14 Mono	TXNIP	3.92919e-286	1.05941	0.00261037	0.751862
CD14 Mono	RPL37A	1.02519e-270	-0.626216	0.0273801	-0.586945
CD14 Mono	RPS21	1.34619e-247	-0.678551	0.0255292	-0.597562
CD14 Mono	MTRNR2L8	2.17928e-232	-1.09376	0.00647762	-0.778373
CD14 Mono	RPS27	1.87271e-215	-0.555455	0.0295116	-0.557598
CD14 Mono	RPL36A	2.37925e-180	-0.593301	0.03178	-0.563747
CD14 Mono	IL1B	2.15697e-172	-1.12326	0.049837	-2.34266
CD14 Mono	SRGN	1.04378e-170	-0.34554	0.0198301	-0.671082
CD14 Mono	PLIN2	3.54981e-130	-1.23078	0.000208726	-1.0295
CD14 Mono	IFI44L	6.3132e-118	1.0222	0.0207453	0.665676
CD14 Mono	PLAUR	6.02761e-113	-0.616434	0.00107023	-1.04556
CD14 Mono	PPP1R15A	8.87408e-112	-0.761696	0.00179378	-0.816859
CD14 Mono	CD83	5.50945e-109	-0.474085	0.00273592	-1.05504
CD14 Mono	FOSB	1.48588e-102	-0.549593	0.0044996	-0.786136
CD14 Mono	SIGLEC1	7.61824e-82	1.49072	0.0203403	0.847193
CD14 Mono	IER3	9.95507e-77	-0.825378	0.000321724	-0.97946
CD14 Mono	TNFAIP3	2.47318e-70	-0.884972	9.52535e-05	-1.31613
CD14 Mono	AC079753.2	3.82626e-65	-2.71118	0.000280439	-3.73037
CD14 Mono	SNHG5	3.72017e-63	-0.546828	0.0448955	-0.518481
CD14 Mono	PPM1N	8.05471e-62	-2.23948	2.66912e-12	-2.52216
CD14 Mono	RGS2	4.4449e-60	-0.277266	0.0333031	-0.662378
CD14 Mono	CCL3	7.52384e-53	-1.08284	6.73534e-07	-1.39554
CD14 Mono	EIF3L	3.61833e-51	-0.645824	0.0198437	-0.642464
CD14 Mono	ATP2B1-AS1	5.73002e-51	-0.45106	0.0478286	-0.500536
CD14 Mono	FOXO3	8.72089e-51	-0.584314	0.00483905	-0.780849
CD14 Mono	PLEK	8.80883e-47	-0.356457	0.0465446	-0.525168
CD14 Mono	RILPL2	1.57634e-46	-0.436403	0.0368827	-0.559568
CD14 Mono	KDM6B	2.51587e-43	-0.503404	0.0137702	-0.692553
CD14 Mono	CCL3L1	4.74255e-43	-0.750272	7.20763e-05	-1.22369
CD14 Mono	HHEX	8.173e-39	1.05359	0.0424108	0.599948
CD14 Mono	ACSL1	2.53444e-38	-0.402302	0.014139	-0.732718
CD14 Mono	NLRP3	5.19958e-38	-0.472509	0.0199407	-0.702879
CD14 Mono	CXCL2	5.40671e-38	-1.27406	0.0245356	-1.98145
CD14 Mono	SYAP1	1.36053e-37	-0.566562	0.0103376	-0.803406
CD14 Mono	GADD45B	2.48492e-37	-0.554333	0.0168256	-0.622001
CD14 Mono	VCPIP1	2.78268e-37	1.15232	0.016641	0.70726
CD14 Mono	GABARAPL1	7.55098e-35	-0.464516	0.00973962	-0.916284
CD14 Mono	CCL4	8.33361e-35	-1.80245	0.00167856	-2.59148
CD14 Mono	SERPING1	1.66115e-34	1.30553	0.0404144	0.743895
CD14 Mono	NFKBIA	1.76315e-34	-0.413405	0.0346539	-0.549444
CD14 Mono	SOD2	1.16603e-33	-0.497776	0.0390573	-0.520467
CD14 Mono	KLF4	5.4534e-32	-0.356595	0.023592	-0.692973
CD14 Mono	ETS2	7.6874e-31	-0.443424	0.00872147	-0.80361
CD14 Mono	CCL4L2	8.53951e-30	-1.55448	3.15413e-10	-2.21242
CD14 Mono	AC015912.3	1.02189e-29	-1.19563	1.95654e-05	-1.38132
CD14 Mono	PER1	4.72903e-29	-0.537465	0.0288743	-0.726236
CD14 Mono	TRIM56	9.63026e-27	0.769859	0.0467931	0.590128
CD14 Mono	HERPUD1	2.8331e-26	-0.332121	0.0474452	-0.540911
CD14 Mono	CHMP1B	2.25176e-24	-0.486354	0.01463	-0.771687
CD14 Mono	ARL4A	2.41233e-24	-0.431959	0.0121718	-0.827424
CD14 Mono	IFRD1	3.41551e-23	-0.481708	0.0222376	-0.619281
CD14 Mono	LCP2	3.624e-23	-0.379903	0.0380408	-0.587191
CD14 Mono	TLCD2	1.18845e-22	-1.02995	0.000432344	-1.2179
CD14 Mono	IFIT5	4.34409e-22	1.35716	0.0177221	0.829648
CD14 Mono	HIST2H2AA4	4.14412e-21	-1.11405	3.13792e-05	-1.30043
CD14 Mono	PLEKHG2	1.16385e-20	-0.605664	0.00505347	-0.816164
CD14 Mono	PMAIP1	2.38016e-20	-0.4518	0.0116944	-0.760421
CD14 Mono	TOB1	3.31933e-20	-0.541136	0.0184357	-0.733625
CD14 Mono	CDC42-IT1	3.65878e-20	1.08524	0.0415263	0.703581
CD14 Mono	PLK2	5.64744e-20	-0.892675	1.36914e-05	-1.71062
CD14 Mono	C5AR1	7.20697e-20	-0.244589	0.0324875	-0.68645
CD14 Mono	EGR1	2.99819e-19	-0.609372	0.00284726	-0.998378
CD14 Mono	RASGEF1B	1.22057e-18	-0.269567	0.0232049	-0.779248
CD14 Mono	AL161421.1	1.2785e-18	-0.914583	2.97862e-05	-1.52703
CD14 Mono	TSPOAP1	2.2972e-18	-0.898935	4.34254e-05	-1.56185
CD14 Mono	CSRNP1	2.60652e-17	-0.371232	0.0122834	-0.903984
CD14 Mono	IFITM10	4.6733e-15	-0.841299	0.0121978	-0.841451
CD14 Mono	PDK4	2.01499e-14	0.746193	0.0290685	0.638714
CD14 Mono	LINC00910	4.45087e-14	-0.952351	0.00807196	-1.00082
CD14 Mono	PPP1R15B	2.9112e-13	-0.384668	0.0444334	-0.544393
CD14 Mono	NFIA	2.92541e-13	0.789377	0.0362893	0.644491
CD14 Mono	TUBB4B	1.94241e-12	-0.400415	0.0493809	-0.543446
CD14 Mono	ARF5	1.43877e-10	-0.585178	0.00955103	-0.73946
CD14 Mono	SELENOK	2.30337e-10	-0.264229	0.0402355	-0.633575
CD14 Mono	RABGEF1	7.30539e-10	-0.342744	0.00662853	-0.988755
CD14 Mono	IFIT3	1.2685e-09	0.767469	0.00860113	0.927115
CD14 Mono	NOCT	1.63513e-09	-0.638192	0.000429687	-1.44577
CD14 Mono	RSAD2	2.45992e-09	0.780259	0.0360684	0.712491
CD14 Mono	MXD1	3.55758e-09	-0.208301	0.0467537	-0.650625
CD14 Mono	SLFN5	4.14818e-09	0.667017	0.0189586	0.741163
CD14 Mono	IFIT2	8.0628e-09	0.837332	0.0103985	0.875751
CD14 Mono	EHD1	2.92188e-08	-0.393123	0.021261	-0.678456
CD14 Mono	LINC-PINT	3.0177e-07	-0.297848	0.0285597	-0.775078
CD14 Mono	PLCXD1	3.44901e-07	-0.708293	0.000584203	-1.23013
CD14 Mono	TFRC	5.63539e-07	-0.470918	0.0142256	-0.717248
CD14 Mono	PPIF	1.23141e-06	-0.229469	0.0337724	-0.759966
CD14 Mono	A1BG	6.54656e-06	-0.534487	0.0236781	-0.66953
CD14 Mono	ID2	8.59889e-06	-0.25332	0.0494856	-0.68964
CD14 Mono	BX284668.5	3.14133e-05	-0.614481	0.0107553	-0.835304
CD14 Mono	USP36	6.26655e-05	-0.360112	0.0215176	-0.734596
CD14 Mono	HCAR3	8.84387e-05	-0.469283	0.00333224	-0.984572
CD14 Mono	UBE2S	0.0001595	-0.431937	0.0148468	-0.717454
CD14 Mono	AC007032.1	0.000477656	-0.631555	0.0105065	-0.900272
CD14 Mono	ICAM1	0.000519569	-0.285553	0.0242347	-0.72093
CD14 Mono	PRMT9	0.00183144	-0.4568	0.00903858	-0.787132
CD14 Mono	ATP13A3	0.00349996	-0.171799	0.0335342	-0.763902
CD14 Mono	CXCL16	0.00522914	-0.19961	0.0216969	-0.826301
CD16 Mono	RPS21	5.96868e-52	-0.694495	0.0383992	-0.617351
CD16 Mono	MTRNR2L8	1.14173e-49	-1.02998	0.00845141	-0.812392
CD16 Mono	RPL36A	2.33563e-49	-0.608753	0.0464299	-0.57496
CD16 Mono	FOS	2.4958e-22	-0.673373	0.00247022	-0.836108
CD16 Mono	JUND	3.53773e-19	-0.459524	0.0117791	-0.675882
CD16 Mono	PPP1R15A	1.33861e-16	-0.774573	0.00108892	-0.964214
CD16 Mono	PLAUR	3.27348e-13	-0.522922	0.00343317	-0.972309
CD16 Mono	JUN	2.67789e-09	-0.845363	0.00474509	-0.831925
CD16 Mono	CCL4L2	2.57204e-08	-2.16571	1.36722e-08	-2.65094
CD16 Mono	HIST2H2AA4	5.41079e-08	-1.40091	9.73535e-05	-1.51593
CD16 Mono	DUSP1	3.09168e-07	-0.351221	0.0476443	-0.643115
CD16 Mono	HIST1H4C	4.15347e-07	-1.3066	0.00747476	-0.970539
CD16 Mono	HCAR3	6.98621e-07	-1.02448	0.0296738	-0.862696
CD16 Mono	IER2	1.19061e-06	-0.429763	0.026703	-0.626889
CD16 Mono	CCL4	5.5632e-06	-1.84108	0.00947577	-3.63629
CD16 Mono	APOBEC3A	8.97657e-06	0.771262	0.0282313	0.640176
CD16 Mono	HIST2H2AC	9.21647e-06	-0.802553	0.0289912	-0.737903
CD16 Mono	NFKBIA	5.4729e-05	-0.330267	0.0181508	-0.709293
CD16 Mono	ARL4A	0.00010714	-0.387635	0.021623	-0.728747
CD16 Mono	TSC22D3	0.00012401	-0.412563	0.042052	-0.566565
CD16 Mono	FOSB	0.000154697	-0.323826	0.0198275	-0.760104
CD16 Mono	CCL3L1	0.000833572	-0.948147	0.0231406	-1.83302
CD16 Mono	CCL3	0.00665915	-0.998609	0.0229519	-1.98944
CD16 Mono	IFIT3	0.0258582	0.821375	0.0493345	0.772573
CD16 Mono	HBB	0.0426648	1.3855	0.0353029	1.1989
cDC	RPS21	4.23242e-36	-0.560212	0.047417	-0.609775
cDC	MTRNR2L8	8.60931e-29	-1.36348	0.00638148	-0.889
cDC	TXNIP	5.08627e-19	1.77255	0.0166529	0.735827
cDC	JUND	9.44325e-19	-0.636346	0.0142506	-0.70005
cDC	ZNF331	1.03847e-11	-2.27092	0.037911	-2.61155
cDC	RGS2	1.20191e-10	-0.723346	0.00291646	-1.01904
cDC	PTGS2	2.00089e-10	-1.77033	1.52228e-05	-1.88667
cDC	HIST1H4C	7.69208e-09	-1.08144	0.00419835	-0.895101
cDC	GADD45B	1.01e-08	-0.811485	0.00435592	-0.961896
cDC	MTRNR2L12	1.28509e-08	-0.916921	0.0436619	-0.645134
cDC	HERPUD1	2.13877e-07	-0.651444	0.0155394	-0.828239
cDC	FOS	4.14046e-05	-0.50743	0.0385837	-0.580894
cDC	SNHG8	5.3109e-05	-0.652848	0.0403775	-0.645254
cDC	IFRD1	0.000228366	-1.09338	0.00548151	-1.11887
cDC	HIST2H2AA4	0.000293799	-1.46684	0.00399866	-1.36763
cDC	ARF5	0.0010604	-0.649351	0.0468166	-0.720038
cDC	IER3	0.0179884	-1.50703	0.000389621	-1.57132
cDC	PRMT9	0.0272623	-1.29691	0.00554726	-1.28936
NK	MTRNR2L8	2.32178e-188	-1.11489	0.0174365	-0.704674
NK	RPS27	2.68065e-126	-0.561882	0.0400919	-0.521875
NK	RPS29	3.96945e-101	-0.520827	0.0351924	-0.53416
NK	RPL37A	1.11211e-97	-0.503546	0.0499434	-0.495509
NK	RPL37	4.09051e-94	-0.490726	0.0356203	-0.520277
NK	RPS21	2.21624e-92	-0.590092	0.0284998	-0.588802
NK	JUND	7.4967e-85	-0.661652	0.000164443	-0.916035
NK	RPS28	3.84343e-83	-0.530763	0.0475694	-0.512807
NK	FOS	1.08989e-71	-1.05475	1.56823e-05	-1.12518
NK	CD69	4.86142e-65	-0.907985	2.84362e-06	-1.34176
NK	JUN	1.04778e-58	-0.952392	0.000344281	-0.923321
NK	IFITM1	7.41803e-50	-1.0778	0.00176511	-0.89149
NK	KLF6	1.06849e-40	-0.667475	0.0220605	-0.593882
NK	CCL4	3.23285e-39	-1.00701	5.45068e-05	-0.967337
NK	DUSP1	1.48708e-37	-0.543791	0.00157046	-0.828034
NK	TSC22D3	3.28006e-35	-0.521785	0.00163494	-0.821272
NK	RPL36A	2.5569e-34	-0.446295	0.0386569	-0.544224
NK	AC020916.1	1.1512e-32	-0.840961	0.00461247	-0.79398
NK	KLF2	3.3344e-31	-0.459385	0.0224109	-0.546942
NK	FOSB	7.48716e-31	-0.909882	0.00636774	-0.830417
NK	ATF3	1.49081e-28	-1.98111	3.93101e-06	-2.26153
NK	HIST2H2AC	4.22223e-23	-0.780384	0.0184264	-0.669148
NK	PMAIP1	2.86646e-21	-0.705297	0.000188382	-1.16157
NK	PPP1R15A	4.10782e-21	-0.63866	0.00481402	-0.785534
NK	CCL3	3.22338e-14	-0.60078	0.0343069	-1.12127
NK	CCL4L2	5.52485e-14	-1.36262	0.00784727	-0.925076
NK	HIST2H2AA4	5.1895e-13	-1.21841	0.00382412	-1.12787
NK	RASGEF1B	3.2449e-12	-1.08227	0.00108333	-1.59405
NK	DDIT3	9.08679e-12	-0.588658	0.0113964	-0.882694
NK	PTGER4	1.14199e-11	-0.866175	0.00668458	-0.913652
NK	IER5L	5.32704e-11	-1.25615	0.0231109	-1.19788
NK	AC108863.2	1.59063e-10	1.20525	0.0492295	0.924303
NK	HIST1H1C	4.39443e-10	-0.375712	0.0455971	-0.528822
NK	BX284668.5	1.66887e-09	-1.51884	0.0485312	-1.06551
NK	AL021155.5	2.01256e-09	0.929719	0.0225275	0.774519
NK	DNAJB1	1.01697e-08	-0.718449	0.00742079	-0.814634
NK	ARL4A	6.59531e-08	-0.729707	0.0221885	-0.8327
NK	MYADM	3.40194e-07	-0.585519	0.0307072	-0.725958
NK	IER2	2.95606e-06	-0.249636	0.0257511	-0.635358
NK	IFI44L	1.67677e-05	1.3585	0.0283453	1.11919
NK	IL1B	4.24874e-05	-1.10632	0.00185094	-1.78591
NK	RGS1	0.000101636	-0.688305	0.00503574	-1.1585
NK	DNAJB9	0.000102206	-0.79132	0.0356911	-0.877154
NK	BTG2	0.000121304	-0.260008	0.0352662	-0.62959
NK	GPR183	0.000469721	-0.782186	0.00598927	-0.982306
NK	RGCC	0.000674021	-0.534927	0.0037317	-1.09609
NK_CD56bright	RPS27	1.4237e-20	-0.478045	0.0143372	-0.614333
NK_CD56bright	RPS29	3.4595e-19	-0.446866	0.0101379	-0.632527
NK_CD56bright	RPL37	1.08991e-17	-0.406426	0.0201496	-0.593068
NK_CD56bright	RPS28	1.01117e-14	-0.46056	0.0127426	-0.634244
NK_CD56bright	RPS21	2.8365e-13	-0.422387	0.0174327	-0.636482
NK_CD56bright	MTRNR2L8	1.04592e-11	-1.52163	0.027214	-0.790868
NK_CD56bright	JUND	1.1494e-11	-0.967447	0.00061555	-0.971193
NK_CD56bright	RPS26	2.48518e-11	-0.642101	0.0359176	-0.569062
NK_CD56bright	RPL37A	2.57218e-09	-0.3876	0.0425321	-0.509631
NK_CD56bright	RPL34	6.45241e-09	-0.344211	0.0374699	-0.518937
NK_CD56bright	CD69	1.60886e-06	-1.26294	0.00148439	-1.13704
NK_CD56bright	JUN	1.77967e-06	-1.24384	0.0413681	-0.774278
NK_CD56bright	RPL38	3.38011e-06	-0.422759	0.029572	-0.589006
NK_CD56bright	FOS	5.83873e-05	-1.09821	0.00516044	-0.961929
NK_CD56bright	IER2	0.000105263	-0.742796	0.00825343	-0.810761
NK_CD56bright	KLF2	0.000146065	-0.811997	0.00429991	-0.813671
NK_CD56bright	FOSB	0.00231781	-1.40492	0.00346447	-1.37079
NK_CD56bright	RPL36A	0.00704344	-0.3422	0.0498009	-0.534405
NK_CD56bright	ZFP36	0.0150834	-0.89867	0.00596028	-1.19666
NK_CD56bright	KLF6	0.0185153	-0.899619	0.0462112	-0.704464
NK_CD56bright	IER3	0.0290333	-1.83978	0.0177097	-2.01191
NK_CD56bright	HIST1H4C	0.0358623	-0.706874	0.0327279	-0.736349
pDC	HIST1H4C	1.58079e-10	-1.2141	0.0239861	-0.86958
pDC	MTRNR2L8	6.61861e-10	-1.01432	0.00767173	-0.99414
pDC	IFI44L	1.42165e-08	1.36181	0.00655572	1.74772
pDC	TXNIP	0.00369428	1.75667	0.00270679	1.20673
