## Supplemental Table 13 for "Innate immune epigenomic landscape following controlled human influenza virus infection"

### Sheet: Sheet1
Table S13. Gene regulatory circuits in naive LVL subjects (28 days post-challenge versus 1 day pre-challenge)
Cell_Type	Gene_symbol	Gene_chr	Gene_TSS	Peak_chr	Peak_start	Peak_end	Looping_prob	TFs.binding.prob.	rna_sc_p_val	rna_pseudobulk_p_val	rna_sc_fc	rna_pseudobulk_fc	atac_sc_p_val	atac_pseudobulk_p_val	atac_pseudobulk_robust_p_val	atac_pct.1	atac_pct.2	atac_sc_fc	atac_pseudobulk_fc
CD14_Mono	MTRNR2L8	chr11	10509186	chr11	10654197	10654697	0.95005	FUBP1,(0.958041958041958),IKZF4,(0.949050949050949),KLF6,(0.933066933066933),	2.17928e-232	0.00647762	-1.09376	-0.778373	0.0381401	0.476525	0.476525	0.012	0.016	-0.609078	-0.479932	-0.479932
CD14_Mono	IL1B	chr2	112836779	chr2	112054825	112055325	0.998002	ZNF76,(0.901098901098901),OVOL1,(0.884115884115884),ARNT2,(0.883116883116883),ZBED1,(0.881118881118881),CTCF,(0.818181818181818),	2.15697e-172	0.049837	-1.12326	-2.34266	0.0055236	0.0623279	0.0623279	0.486	0.399	0.488104	0.108467	0.108467
CD14_Mono	IL1B	chr2	112836779	chr2	112257532	112258032	0.973027	JUNB,(0.982017982017982),	2.15697e-172	0.049837	-1.12326	-2.34266	0.0426258	0.32521	0.32521	0.014	0.02	-0.693265	-2.71549	-2.71549
CD14_Mono	IL1B	chr2	112836779	chr2	113218284	113218784	0.98002	GFI1B,(0.912087912087912),ARNT2,(0.864135864135864),	2.15697e-172	0.049837	-1.12326	-2.34266	0.0316503	0.0876747	0.0876747	0.054	0.023	1.19427	0.655388	0.655388
CD14_Mono	IL1B	chr2	112836779	chr2	113239959	113240459	0.979021	ZNF148,(0.973026973026973),ZNF740,(0.961038961038961),BPTF,(0.961038961038961),ETV3,(0.944055944055944),HES1,(0.94005994005994),ERG,(0.814185814185814),KLF14,(0.806193806193806),	2.15697e-172	0.049837	-1.12326	-2.34266	0.0232734	0.279838	0.279838	0.018	0.025	-0.414547	-1.35526	-1.35526
CD14_Mono	IL1B	chr2	112836779	chr2	113240844	113241344	0.979021	BPTF,(1),HES1,(0.999000999000999),NFE2,(0.999000999000999),FOSB,(0.999000999000999),CEBPB,(0.999000999000999),CEBPA,(0.999000999000999),YY1,(0.999000999000999),ZNF281,(0.999000999000999),FOSL2,(0.998001998001998),CEBPD,(0.998001998001998),SMARCC2,(0.998001998001998),NFE2L2,(0.997002997002997),FOSL1,(0.997002997002997),CTCF,(0.997002997002997),ZNF143,(0.996003996003996),JDP2,(0.995004995004995),BA…	2.15697e-172	0.049837	-1.12326	-2.34266	0.000221952	0.409451	0.409451	0.073	0.097	-0.390045	-3.52776	-3.52776
CD14_Mono	PLAUR	chr19	43670346	chr19	43668374	43668874	1	CTCF,(0.916083916083916),ZNF281,(0.906093906093906),ZNF589,(0.898101898101898),ZNF652,(0.892107892107892),KLF2,(0.877122877122877),ZNF143,(0.85014985014985),KLF8,(0.849150849150849),	6.02761e-113	0.00107023	-0.616434	-1.04556	0.00221648	0.46065	0.46065	0.57	0.446	0.530811	0.194429	0.194429
CD14_Mono	PPP1R15A	chr19	48872391	chr19	48872051	48872551	0.95005	ERG,(0.903096903096903),OVOL1,(0.897102897102897),ELF5,(0.873126873126873),ZNF652,(0.828171828171828),ETV7,(0.806193806193806),ZNF713,(0.8001998001998),	8.87408e-112	0.00179378	-0.761696	-0.816859	0.049112	0.0706387	0.0706387	0.176	0.101	0.896775	0.649018	0.649018
CD14_Mono	PPP1R15A	chr19	48872391	chr19	48959758	48960258	0.963037	ELK4,(0.996003996003996),FLI1,(0.995004995004995),ETS2,(0.995004995004995),SPI1,(0.993006993006993),OVOL1,(0.992007992007992),ETS1,(0.991008991008991),GABPA,(0.991008991008991),MZF1,(0.985014985014985),ETV3,(0.983016983016983),ELF5,(0.983016983016983),BPTF,(0.982017982017982),KLF8,(0.973026973026973),SP9,(0.972027972027972),ZNF143,(0.968031968031968),AHRR,(0.964035964035964),CEBPD,(0.937062937062…	8.87408e-112	0.00179378	-0.761696	-0.816859	0.00155304	0.141454	0.141454	0.003	0.013	-2.00106	-2.80577	-2.80577
CD14_Mono	CD83	chr6	14117255	chr6	14117452	14117952	0.967033	ETS2,(0.957042957042957),ZNF148,(0.953046953046953),ZEB1,(0.951048951048951),EGR1,(0.946053946053946),MYC,(0.944055944055944),ZSCAN10,(0.943056943056943),ZNF652,(0.94005994005994),ELF5,(0.934065934065934),CTCF,(0.931068931068931),ZNF281,(0.916083916083916),ZNF589,(0.916083916083916),FLI1,(0.916083916083916),BPTF,(0.899100899100899),KLF2,(0.899100899100899),RORB,(0.882117882117882),ZNF143,(0.86313…	5.50945e-109	0.00273592	-0.474085	-1.05504	0.012479	0.349618	0.349618	0.173	0.093	0.953835	0.682896	0.682896
CD14_Mono	FOSB	chr19	45467995	chr19	45450687	45451187	0.974026	ARNT2,(0.915084915084915),OVOL1,(0.912087912087912),RREB1,(0.911088911088911),EGR1,(0.86013986013986),KLF4,(0.851148851148851),AHRR,(0.846153846153846),CTCF,(0.837162837162837),GFI1B,(0.834165834165834),ZSCAN10,(0.823176823176823),ZNF740,(0.801198801198801),	1.48588e-102	0.0044996	-0.549593	-0.786136	0.0133884	0.127414	0.127414	0.275	0.176	0.775884	0.380031	0.380031
CD14_Mono	FOSB	chr19	45467995	chr19	45475682	45476182	0.962038	ZNF281,(0.99000999000999),ZNF148,(0.986013986013986),ZNF740,(0.98001998001998),KLF4,(0.978021978021978),CTCF,(0.967032967032967),BPTF,(0.961038961038961),KLF8,(0.953046953046953),GFI1,(0.944055944055944),GFI1B,(0.932067932067932),	1.48588e-102	0.0044996	-0.549593	-0.786136	0.0314214	0.418521	0.418521	0.048	0.016	1.72402	1.3051	1.3051
CD14_Mono	FOSB	chr19	45467995	chr19	45667570	45668070	0.973027	KLF4,(1),GFI1,(1),KLF8,(0.999000999000999),ZNF652,(0.999000999000999),ZNF281,(0.996003996003996),ZNF143,(0.994005994005994),INSM1,(0.808191808191808),	1.48588e-102	0.0044996	-0.549593	-0.786136	0.00223458	0.429854	0.429854	0.084	0.111	-0.324096	-2.09374	-2.09374
CD14_Mono	PPM1N	chr19	45498472	chr19	45442752	45443252	0.958042	RREB1,(0.933066933066933),ETV7,(0.858141858141858),ETV1,(0.839160839160839),CTCF,(0.833166833166833),	8.05471e-62	2.66912e-12	-2.23948	-2.52216	2.58552e-05	0.0502639	0.0502639	0.247	0.137	1.00032	0.761168	0.761168
CD14_Mono	PPM1N	chr19	45498472	chr19	45450687	45451187	1	ARNT2,(0.915084915084915),OVOL1,(0.912087912087912),RREB1,(0.911088911088911),EGR1,(0.86013986013986),KLF4,(0.851148851148851),AHRR,(0.846153846153846),CTCF,(0.837162837162837),GFI1B,(0.834165834165834),ZSCAN10,(0.823176823176823),ZNF740,(0.801198801198801),	8.05471e-62	2.66912e-12	-2.23948	-2.52216	0.0133884	0.127414	0.127414	0.275	0.176	0.775884	0.380031	0.380031
CD14_Mono	PPM1N	chr19	45498472	chr19	45469083	45469583	0.997003	OVOL1,(0.934065934065934),E2F6,(0.865134865134865),GFI1B,(0.827172827172827),ZNF652,(0.826173826173826),CENPB,(0.815184815184815),	8.05471e-62	2.66912e-12	-2.23948	-2.52216	0.00458494	0.0267631	0.0267631	0.166	0.083	1.05571	0.592967	0.592967
CD14_Mono	PPM1N	chr19	45498472	chr19	45472196	45472696	0.975025	ZEB1,(0.989010989010989),ZNF148,(0.962037962037962),BPTF,(0.944055944055944),CTCF,(0.907092907092907),RREB1,(0.852147852147852),	8.05471e-62	2.66912e-12	-2.23948	-2.52216	0.0120018	0.422543	0.422543	0.044	0.014	1.7495	1.21563	1.21563
CD14_Mono	PPM1N	chr19	45498472	chr19	45507675	45508175	0.952048	RREB1,(0.976023976023976),OVOL1,(0.971028971028971),CTCF,(0.931068931068931),GFI1B,(0.887112887112887),ZNF148,(0.874125874125874),BPTF,(0.847152847152847),ZNF143,(0.829170829170829),BCL11A,(0.819180819180819),	8.05471e-62	2.66912e-12	-2.23948	-2.52216	0.0156268	0.0771297	0.0771297	0.01	0.018	-1.16991	-1.75118	-1.75118
CD14_Mono	ATP2B1-AS1	chr12	89708954	chr12	89352279	89352779	0.972028	ZBED1,(0.914085914085914),	5.73002e-51	0.0478286	-0.45106	-0.500536	0.0247233	0.134686	0.134686	0.259	0.183	0.596363	0.139903	0.139903
CD14_Mono	ATP2B1-AS1	chr12	89708954	chr12	89880676	89881176	0.966034	GFI1B,(0.99000999000999),ZNF281,(0.951048951048951),JUND,(0.89010989010989),BACH2,(0.876123876123876),FOSB,(0.852147852147852),	5.73002e-51	0.0478286	-0.45106	-0.500536	0.0468644	0.441996	0.441996	0.019	0.005	1.89835	1.0552	1.0552
CD14_Mono	NLRP3	chr1	247416172	chr1	247331578	247332078	0.967033	RORB,(0.998001998001998),FLI1,(0.996003996003996),ETV3,(0.992007992007992),ZNF713,(0.991008991008991),MEF2B,(0.991008991008991),ETV1,(0.989010989010989),ZEB1,(0.988011988011988),ELK4,(0.988011988011988),ZNF652,(0.986013986013986),KLF8,(0.983016983016983),ZNF589,(0.983016983016983),ZNF143,(0.983016983016983),ETS1,(0.983016983016983),CTCF,(0.982017982017982),ARNT2,(0.979020979020979),ELF5,(0.978021…	5.19958e-38	0.0199407	-0.472509	-0.702879	0.00665432	0.263807	0.263807	0.048	0.052	-0.32229	-1.73873	-1.73873
CD14_Mono	PER1	chr17	8152404	chr17	8154652	8155152	0.964036	RORB,(0.999000999000999),ZNF713,(0.995004995004995),CTCF,(0.985014985014985),	4.72903e-29	0.0288743	-0.537465	-0.726236	0.0465185	0.133185	0.133185	0.015	0.002	3.05536	3.0927	3.0927
CD14_Mono	IFRD1	chr7	112423143	chr7	112450644	112451144	0.982018	E2F7,(0.886113886113886),ZNF281,(0.831168831168831),ARNT2,(0.826173826173826),ZEB1,(0.804195804195804),	3.41551e-23	0.0222376	-0.481708	-0.619281	0.0100755	0.27627	0.27627	0.284	0.204	0.641357	0.176026	0.176026
CD14_Mono	IFIT5	chr10	89414567	chr10	89332236	89332736	0.951049	ETV7,(0.875124875124875),FOS,(0.866133866133866),	4.34409e-22	0.0177221	1.35716	0.829648	0.0244118	0.015184	0.015184	0.009	0.017	-0.978763	-1.46973	-1.46973
CD14_Mono	PLEKHG2	chr19	39412668	chr19	39403687	39404187	0.963037	CTCF,(0.94005994005994),FOSL2,(0.927072927072927),SMARCC2,(0.922077922077922),ZNF148,(0.918081918081918),KLF4,(0.915084915084915),JUND,(0.909090909090909),JUNB,(0.905094905094905),FOSL1,(0.902097902097902),BPTF,(0.896103896103896),MZF1,(0.891108891108891),ZNF281,(0.881118881118881),KLF8,(0.874125874125874),ZNF143,(0.861138861138861),ZNF589,(0.857142857142857),ZNF713,(0.836163836163836),	1.16385e-20	0.00505347	-0.605664	-0.816164	0.0406588	0.40723	0.40723	0.32	0.222	0.607048	0.302902	0.302902
CD14_Mono	PLEKHG2	chr19	39412668	chr19	39448338	39448838	0.962038	ARNT2,(0.997002997002997),GABPA,(0.996003996003996),KLF8,(0.994005994005994),ZNF740,(0.993006993006993),CTCF,(0.99000999000999),ZNF148,(0.99000999000999),OVOL1,(0.989010989010989),ETS2,(0.989010989010989),ZNF143,(0.986013986013986),ELF5,(0.986013986013986),ERG,(0.976023976023976),MZF1,(0.971028971028971),ZNF281,(0.946053946053946),BCL11A,(0.929070929070929),ETV7,(0.915084915084915),GFI1B,(0.91308…	1.16385e-20	0.00505347	-0.605664	-0.816164	0.0207959	0.145429	0.145429	0.004	0.013	-1.58743	-3.03724	-3.03724
CD14_Mono	RASGEF1B	chr4	81471907	chr4	81504944	81505444	0.981019	FUBP1,(0.865134865134865),FOSB,(0.857142857142857),	1.22057e-18	0.0232049	-0.269567	-0.779248	0.0320788	0.208078	0.208078	0.146	0.131	0.114575	-0.247898	-0.247898
CD14_Mono	RASGEF1B	chr4	81471907	chr4	81632791	81633291	0.95005	ZEB1,(0.999000999000999),KLF8,(0.999000999000999),CTCF,(0.998001998001998),KLF4,(0.997002997002997),GFI1,(0.996003996003996),ZNF281,(0.994005994005994),ZNF148,(0.994005994005994),KLF14,(0.973026973026973),OVOL1,(0.968031968031968),JDP2,(0.965034965034965),	1.22057e-18	0.0232049	-0.269567	-0.779248	0.0342868	0.342875	0.342875	0.015	0.023	-0.709118	-2.73549	-2.73549
CD14_Mono	IFITM10	chr11	1750595	chr11	1693921	1694421	0.953047	IKZF4,(0.944055944055944),GFI1B,(0.899100899100899),YY1,(0.865134865134865),KLF14,(0.864135864135864),EGR4,(0.837162837162837),	4.6733e-15	0.0121978	-0.841299	-0.841451	0.0103583	0.722349	0.722349	0.043	0.055	-0.381233	-0.268489	-0.268489
CD14_Mono	TUBB4B	chr9	137241286	chr9	137302104	137302604	0.957043	ARNT2,(0.944055944055944),ZEB1,(0.937062937062937),CTCF,(0.92007992007992),EGR1,(0.92007992007992),ZNF652,(0.92007992007992),ZSCAN10,(0.9000999000999),MEF2B,(0.897102897102897),ZNF740,(0.882117882117882),BPTF,(0.881118881118881),OVOL1,(0.864135864135864),YY1,(0.86013986013986),ZNF32,(0.835164835164835),RORB,(0.83016983016983),MZF1,(0.816183816183816),	1.94241e-12	0.0493809	-0.400415	-0.543446	0.0325654	0.174374	0.174374	0.115	0.058	0.995363	0.723466	0.723466
CD14_Mono	USP36	chr17	78840527	chr17	78568445	78568945	0.95005	FOSB,(0.997002997002997),FOSL1,(0.994005994005994),CTCF,(0.994005994005994),FOSL2,(0.992007992007992),CEBPB,(0.991008991008991),SMARCC2,(0.991008991008991),JUND,(0.989010989010989),JUNB,(0.989010989010989),NFE2,(0.985014985014985),CEBPD,(0.976023976023976),NFE2L2,(0.961038961038961),JDP2,(0.955044955044955),BACH2,(0.941058941058941),	6.26655e-05	0.0215176	-0.360112	-0.734596	0.00726883	0.348223	0.348223	0.013	0.018	-0.468132	-2.40331	-2.40331
CD16_Mono	FOS	chr14	75278827	chr14	75283113	75283613	0.999001	FLI1,(0.811188811188811),	2.4958e-22	0.00247022	-0.673373	-0.836108	0.0403181	0.075061	0.075061	0.269	0.202	0.551015	0.298453	0.298453
CD16_Mono	JUND	chr19	18281622	chr19	18291491	18291991	0.986014	ZNF652,(0.95004995004995),ZNF740,(0.947052947052947),ZNF148,(0.887112887112887),BCL11A,(0.873126873126873),MZF1,(0.869130869130869),ZEB1,(0.845154845154845),ERG,(0.816183816183816),ZNF281,(0.813186813186813),	3.53773e-19	0.0117791	-0.459524	-0.675882	0.0119733	0.202623	0.202623	0.198	0.139	0.726565	0.515334	0.515334
CD16_Mono	PPP1R15A	chr19	48872391	chr19	48726504	48727004	0.963037	SPI1,(0.977022977022977),ETV7,(0.904095904095904),SMARCC2,(0.899100899100899),HES1,(0.83016983016983),	1.33861e-16	0.00108892	-0.774573	-0.964214	0.0495109	0.756688	0.756688	0.078	0.087	-0.261339	-0.201596	-0.201596
CD16_Mono	PLAUR	chr19	43670346	chr19	43503988	43504488	0.953047	RREB1,(0.965034965034965),ZNF652,(0.92007992007992),BPTF,(0.9000999000999),ZBTB47,(0.881118881118881),ZNF713,(0.879120879120879),BCL11A,(0.872127872127872),GFI1B,(0.86013986013986),ZNF76,(0.84015984015984),ZNF282,(0.805194805194805),	3.27348e-13	0.00343317	-0.522922	-0.972309	0.0149138	0.0244226	0.0244226	0.126	0.075	0.984654	0.832436	0.832436
CD16_Mono	PLAUR	chr19	43670346	chr19	43562571	43563071	0.964036	ERG,(0.976023976023976),FOSL2,(0.966033966033966),JUNB,(0.966033966033966),ETS2,(0.961038961038961),FOS,(0.956043956043956),BACH2,(0.944055944055944),SMARCC2,(0.943056943056943),JUND,(0.94005994005994),FOSL1,(0.94005994005994),FLI1,(0.917082917082917),ETV3,(0.904095904095904),FOSB,(0.853146853146853),JUN,(0.802197802197802),	3.27348e-13	0.00343317	-0.522922	-0.972309	0.0142147	0.324266	0.324266	0.178	0.188	-0.21931	-1.03158	-1.03158
CD16_Mono	PLAUR	chr19	43670346	chr19	43670010	43670510	0.988012	FOSL2,(0.974025974025974),SMARCC2,(0.968031968031968),ZNF281,(0.948051948051948),ZEB1,(0.947052947052947),BACH2,(0.928071928071928),EGR1,(0.912087912087912),FOSB,(0.901098901098901),ZBTB7C,(0.883116883116883),ZNF713,(0.881118881118881),BPTF,(0.807192807192807),	3.27348e-13	0.00343317	-0.522922	-0.972309	0.0142263	0.366323	0.366323	0.15	0.188	-0.287759	-0.901906	-0.901906
CD16_Mono	JUN	chr1	58784047	chr1	58618257	58618757	0.978022	MTF1,(0.97002997002997),KLF1,(0.96003996003996),ETV7,(0.917082917082917),SMARCC2,(0.916083916083916),FOSB,(0.906093906093906),E2F6,(0.808191808191808),	2.67789e-09	0.00474509	-0.845363	-0.831925	0.00414378	0.857117	0.857117	0.09	0.121	-0.511178	-0.26213	-0.26213
CD16_Mono	JUN	chr1	58784047	chr1	59173636	59174136	0.964036	JUN,(0.995004995004995),KLF4,(0.995004995004995),SMARCC2,(0.995004995004995),ETV7,(0.989010989010989),JUND,(0.985014985014985),FOSL2,(0.982017982017982),FOSB,(0.979020979020979),KLF7,(0.979020979020979),ETV6,(0.964035964035964),FOSL1,(0.955044955044955),BACH1,(0.937062937062937),ERF,(0.93006993006993),	2.67789e-09	0.00474509	-0.845363	-0.831925	0.0463636	0.771326	0.771326	0.005	0.012	-1.58247	-0.810924	-0.810924
CD16_Mono	CCL4L2	chr17	36103826	chr17	35880137	35880637	0.993007	GABPA,(0.998001998001998),ERG,(0.998001998001998),NFATC3,(0.977022977022977),	2.57204e-08	1.36722e-08	-2.16571	-2.65094	0.00212691	0.232014	0.232014	0.008	0.022	-2.04195	-2.62253	-2.62253
CD16_Mono	CCL4L2	chr17	36103826	chr17	36201433	36201933	0.985015	MZF1,(0.989010989010989),ZNF143,(0.942057942057942),KLF7,(0.909090909090909),CTCF,(0.888111888111888),	2.57204e-08	1.36722e-08	-2.16571	-2.65094	0.00820599	0.581398	0.581398	0.001	0.012	-3.13064	-1.35284	-1.35284
CD16_Mono	IER2	chr19	13150410	chr19	13102996	13103496	0.985015	ELK4,(0.952047952047952),USF2,(0.944055944055944),ZNF148,(0.903096903096903),RREB1,(0.89010989010989),ZNF740,(0.874125874125874),ZNF713,(0.866133866133866),ZNF281,(0.837162837162837),SPI1,(0.833166833166833),MZF1,(0.832167832167832),BPTF,(0.831168831168831),ZEB1,(0.816183816183816),	1.19061e-06	0.026703	-0.429763	-0.626889	0.0200639	0.191311	0.191311	0.239	0.141	0.629511	0.500487	0.500487
CD16_Mono	CCL4	chr17	36103826	chr17	35880137	35880637	0.993007	GABPA,(0.998001998001998),ERG,(0.998001998001998),NFATC3,(0.977022977022977),	5.5632e-06	0.00947577	-1.84108	-3.63629	0.00212691	0.232014	0.232014	0.008	0.022	-2.04195	-2.62253	-2.62253
CD16_Mono	CCL4	chr17	36103826	chr17	36066492	36066992	0.976024	ZBTB47,(0.995004995004995),NFE2L3,(0.942057942057942),	5.5632e-06	0.00947577	-1.84108	-3.63629	0.0408405	0.109818	0.109818	0.003	0.01	-1.89504	-2.82695	-2.82695
CD16_Mono	APOBEC3A	chr22	38957608	chr22	38707278	38707778	0.971029	ATF4,(1),BACH1,(1),BACH2,(0.962037962037962),FOSL1,(0.936063936063936),JUN,(0.93006993006993),JUNB,(0.876123876123876),E2F6,(0.808191808191808),	8.97657e-06	0.0282313	0.771262	0.640176	0.0379168	0.669947	0.669947	0.015	0.002	2.69927	1.05691	1.05691
CD16_Mono	APOBEC3A	chr22	38957608	chr22	38957929	38958429	0.975025	CTCF,(0.984015984015984),ZNF281,(0.977022977022977),	8.97657e-06	0.0282313	0.771262	0.640176	0.0315645	0.764358	0.764358	0.02	0.006	2.09411	0.848756	0.848756
CD16_Mono	APOBEC3A	chr22	38957608	chr22	38963901	38964401	0.958042	EGR4,(0.998001998001998),EGR1,(0.989010989010989),MTF1,(0.985014985014985),KLF6,(0.982017982017982),MBD2,(0.945054945054945),ZNF281,(0.93006993006993),ZBTB7C,(0.879120879120879),ZNF282,(0.806193806193806),	8.97657e-06	0.0282313	0.771262	0.640176	0.0148528	0.648587	0.648587	0.017	0.002	3.02013	1.20806	1.20806
CD16_Mono	FOSB	chr19	45467995	chr19	45667570	45668070	0.951049	ZNF281,(1),KLF4,(0.997002997002997),ZNF143,(0.997002997002997),ZBTB7C,(0.997002997002997),MTF1,(0.997002997002997),ZNF652,(0.994005994005994),BCL11A,(0.981018981018981),KLF8,(0.902097902097902),ZNF76,(0.899100899100899),	0.000154697	0.0198275	-0.323826	-0.760104	0.0111128	0.456672	0.456672	0.056	0.091	-0.620343	-2.93978	-2.93978
CD16_Mono	CCL3L1	chr17	36196758	chr17	35880137	35880637	0.96004	GABPA,(0.998001998001998),ERG,(0.998001998001998),NFATC3,(0.977022977022977),	0.000833572	0.0231406	-0.948147	-1.83302	0.00212691	0.232014	0.232014	0.008	0.022	-2.04195	-2.62253	-2.62253
CD16_Mono	CCL3L1	chr17	36196758	chr17	36201433	36201933	0.97003	MZF1,(0.989010989010989),ZNF143,(0.942057942057942),KLF7,(0.909090909090909),CTCF,(0.888111888111888),	0.000833572	0.0231406	-0.948147	-1.83302	0.00820599	0.581398	0.581398	0.001	0.012	-3.13064	-1.35284	-1.35284
CD16_Mono	CCL3	chr17	36196758	chr17	35880137	35880637	0.975025	GABPA,(0.998001998001998),ERG,(0.998001998001998),NFATC3,(0.977022977022977),	0.00665915	0.0229519	-0.998609	-1.98944	0.00212691	0.232014	0.232014	0.008	0.022	-2.04195	-2.62253	-2.62253
CD16_Mono	IFIT3	chr10	89327996	chr10	89301253	89301753	0.965035	ERF,(0.974025974025974),FLI1,(0.962037962037962),NFE2L3,(0.924075924075924),SPI1,(0.839160839160839),	0.0258582	0.0493345	0.821375	0.772573	0.00786998	0.370434	0.370434	0.099	0.044	1.07513	1.45178	1.45178
CD16_Mono	IFIT3	chr10	89327996	chr10	89301771	89302271	0.963037	MEF2B,(0.872127872127872),	0.0258582	0.0493345	0.821375	0.772573	0.0127464	0.0638869	0.0638869	0.104	0.052	1.07449	1.05154	1.05154
NK	JUND	chr19	18281622	chr19	18279439	18279939	0.974026	ZNF652,(0.964035964035964),KLF6,(0.953046953046953),MEF2B,(0.952047952047952),ZNF148,(0.939060939060939),BCL11A,(0.932067932067932),ZSCAN4,(0.92007992007992),MTF1,(0.901098901098901),SNAI1,(0.896103896103896),ZBED1,(0.878121878121878),	7.4967e-85	0.000164443	-0.661652	-0.916035	0.00109756	0.650771	0.650771	0.29	0.17	0.823419	0.248663	0.248663
NK	JUND	chr19	18281622	chr19	18280080	18280580	0.981019	INSM1,(0.989010989010989),KLF2,(0.973026973026973),MAZ,(0.968031968031968),KLF4,(0.957042957042957),BCL11A,(0.942057942057942),REL,(0.937062937062937),YY1,(0.933066933066933),CTCF,(0.913086913086913),ZSCAN4,(0.907092907092907),ATF6,(0.902097902097902),ZNF143,(0.897102897102897),EGR1,(0.888111888111888),RREB1,(0.815184815184815),	7.4967e-85	0.000164443	-0.661652	-0.916035	9.63117e-05	0.509261	0.509261	0.234	0.129	0.998694	0.577436	0.577436
NK	JUND	chr19	18281622	chr19	18407909	18408409	0.964036	BCL11A,(0.996003996003996),MYC,(0.992007992007992),CTCF,(0.99000999000999),ATF6,(0.989010989010989),ZNF282,(0.987012987012987),RREB1,(0.984015984015984),ERG,(0.974025974025974),YY1,(0.963036963036963),ZNF281,(0.941058941058941),MXI1,(0.913086913086913),ZFX,(0.897102897102897),	7.4967e-85	0.000164443	-0.661652	-0.916035	0.0091712	0.288546	0.288546	0.003	0.012	-1.61175	-2.0217	-2.0217
NK	JUND	chr19	18281622	chr19	18428820	18429320	0.998002	ZSCAN4,(0.922077922077922),BCL11A,(0.92007992007992),ZNF263,(0.873126873126873),YY1,(0.873126873126873),	7.4967e-85	0.000164443	-0.661652	-0.916035	0.049641	0.469591	0.469591	0.413	0.351	0.251399	-0.103876	-0.103876
NK	FOS	chr14	75278827	chr14	75293978	75294478	0.987013	FLI1,(0.944055944055944),ZNF76,(0.917082917082917),ZNF281,(0.901098901098901),ZNF143,(0.889110889110889),HES1,(0.881118881118881),ZBTB47,(0.881118881118881),GFI1B,(0.862137862137862),ZNF148,(0.847152847152847),ETV3,(0.821178821178821),KLF2,(0.806193806193806),	1.08989e-71	1.56823e-05	-1.05475	-1.12518	0.00153831	0.114811	0.114811	0.322	0.292	0.175554	-0.374416	-0.374416
NK	CD69	chr12	9760901	chr12	10249597	10250097	0.958042	RUNX1,(0.868131868131868),TBX19,(0.845154845154845),NFYC,(0.834165834165834),	4.86142e-65	2.84362e-06	-0.907985	-1.34176	0.0109575	0.144054	0.144054	0.103	0.055	0.902004	0.716526	0.716526
NK	CD69	chr12	9760901	chr12	10722425	10722925	0.984016	MBD2,(0.99000999000999),ZNF148,(0.985014985014985),ZNF143,(0.983016983016983),MXI1,(0.981018981018981),KLF4,(0.98001998001998),MEF2B,(0.976023976023976),TERF2,(0.962037962037962),MZF1,(0.957042957042957),HES4,(0.943056943056943),HES1,(0.94005994005994),ZNF281,(0.917082917082917),ZNF713,(0.875124875124875),	4.86142e-65	2.84362e-06	-0.907985	-1.34176	0.0239006	0.423084	0.423084	0.035	0.041	-0.129792	-1.08158	-1.08158
NK	JUN	chr1	58784047	chr1	58932753	58933253	0.957043	MAZ,(0.999000999000999),ZNF148,(0.999000999000999),NFE2L3,(0.998001998001998),CTCF,(0.997002997002997),EGR4,(0.996003996003996),KLF4,(0.995004995004995),ERG,(0.995004995004995),ZFY,(0.993006993006993),NR2F1,(0.988011988011988),RUNX3,(0.977022977022977),ZNF143,(0.949050949050949),	1.04778e-58	0.000344281	-0.952392	-0.923321	0.00403843	0.691063	0.691063	0.004	0.014	-2.02516	-1.14028	-1.14028
NK	IFITM1	chr11	314039	chr11	297699	298199	0.965035	AHR,(0.942057942057942),	7.41803e-50	0.00176511	-1.0778	-0.89149	0.0466494	0.432915	0.432915	0.083	0.074	0.144514	-0.431252	-0.431252
NK	CCL4	chr17	36103826	chr17	35889113	35889613	0.955045	SNAI1,(0.919080919080919),MAZ,(0.884115884115884),ZFX,(0.827172827172827),	3.23285e-39	5.45068e-05	-1.00701	-0.967337	0.00130532	0.140161	0.140161	0.076	0.032	1.32225	0.854868	0.854868
NK	CCL4	chr17	36103826	chr17	36066492	36066992	0.983017	ZBTB47,(0.906093906093906),	3.23285e-39	5.45068e-05	-1.00701	-0.967337	0.000988438	0.11229	0.11229	0.301	0.175	0.821595	0.468186	0.468186
NK	CCL4	chr17	36103826	chr17	36103209	36103709	0.99001	ZNF148,(0.929070929070929),ERG,(0.891108891108891),ZNF32,(0.848151848151848),TBX19,(0.826173826173826),	3.23285e-39	5.45068e-05	-1.00701	-0.967337	0.0286903	0.248655	0.248655	0.13	0.078	0.912325	0.423919	0.423919
NK	FOSB	chr19	45467995	chr19	45469083	45469583	0.992008	ZNF143,(0.901098901098901),CTCF,(0.893106893106893),ZNF652,(0.87012987012987),ZNF281,(0.828171828171828),	7.48716e-31	0.00636774	-0.909882	-0.830417	9.84118e-07	0.308218	0.308218	0.472	0.299	0.812483	0.412279	0.412279
NK	FOSB	chr19	45467995	chr19	45475682	45476182	0.969031	KLF6,(0.999000999000999),ZNF148,(0.997002997002997),MAZ,(0.994005994005994),SNAI1,(0.994005994005994),EGR4,(0.991008991008991),KLF4,(0.99000999000999),CTCF,(0.976023976023976),GFI1,(0.964035964035964),TERF2,(0.902097902097902),	7.48716e-31	0.00636774	-0.909882	-0.830417	0.0196487	0.703466	0.703466	0.002	0.011	-1.51265	-0.846913	-0.846913
NK	FOSB	chr19	45467995	chr19	45478268	45478768	0.996004	KLF6,(0.912087912087912),RFX3,(0.88011988011988),	7.48716e-31	0.00636774	-0.909882	-0.830417	0.0320086	0.638384	0.638384	0.159	0.085	0.925254	0.266797	0.266797
NK	FOSB	chr19	45467995	chr19	45584223	45584723	0.992008	ZNF281,(0.951048951048951),MZF1,(0.914085914085914),ZNF76,(0.909090909090909),ZNF143,(0.904095904095904),ZBTB47,(0.872127872127872),RELB,(0.864135864135864),CENPB,(0.857142857142857),KLF1,(0.854145854145854),ZNF282,(0.813186813186813),KLF2,(0.802197802197802),	7.48716e-31	0.00636774	-0.909882	-0.830417	0.040831	0.227875	0.227875	0.502	0.358	0.561811	0.206033	0.206033
NK	FOSB	chr19	45467995	chr19	45615987	45616487	0.995005	ZNF32,(0.94005994005994),ZNF652,(0.936063936063936),BCL11A,(0.932067932067932),KLF2,(0.932067932067932),YY1,(0.912087912087912),KLF4,(0.882117882117882),MTF1,(0.824175824175824),	7.48716e-31	0.00636774	-0.909882	-0.830417	0.0256478	0.44614	0.44614	0.058	0.03	0.958698	0.398601	0.398601
NK	FOSB	chr19	45467995	chr19	45669049	45669549	0.962038	FLI1,(0.987012987012987),ETS2,(0.985014985014985),KLF2,(0.961038961038961),ZNF148,(0.958041958041958),ZNF143,(0.954045954045954),TERF2,(0.951048951048951),KLF4,(0.946053946053946),CTCF,(0.945054945054945),ZNF652,(0.929070929070929),ZNF281,(0.917082917082917),ZNF282,(0.916083916083916),MZF1,(0.913086913086913),RFX3,(0.903096903096903),ZNF263,(0.892107892107892),KLF1,(0.847152847152847),BCL11A,(0.8…	7.48716e-31	0.00636774	-0.909882	-0.830417	0.00484984	0.340969	0.340969	0.058	0.055	-0.100449	-0.829545	-0.829545
NK	FOSB	chr19	45467995	chr19	45717234	45717734	0.993007	CTCF,(0.94005994005994),ZNF143,(0.931068931068931),ZNF282,(0.928071928071928),ZNF148,(0.89010989010989),ZNF281,(0.888111888111888),KLF4,(0.886113886113886),NRF1,(0.878121878121878),KLF2,(0.878121878121878),KLF1,(0.874125874125874),SNAI1,(0.866133866133866),KLF6,(0.841158841158841),	7.48716e-31	0.00636774	-0.909882	-0.830417	0.00968108	0.543452	0.543452	0.558	0.43	0.507808	0.225171	0.225171
NK	ATF3	chr1	212565333	chr1	212700169	212700669	0.957043	MBD2,(0.999000999000999),ZBTB47,(0.973026973026973),ZNF76,(0.972027972027972),ZNF148,(0.967032967032967),ZNF143,(0.967032967032967),SNAI1,(0.964035964035964),REL,(0.956043956043956),NFATC3,(0.947052947052947),MYC,(0.944055944055944),CTCF,(0.934065934065934),ZNF740,(0.924075924075924),GFI1B,(0.906093906093906),MXI1,(0.829170829170829),	1.49081e-28	3.93101e-06	-1.98111	-2.26153	0.00476761	0.19863	0.19863	0.029	0.033	-0.417497	-1.53009	-1.53009
NK	PMAIP1	chr18	59899995	chr18	59904655	59905155	0.977023	SNAI1,(0.966033966033966),KLF4,(0.957042957042957),KLF6,(0.926073926073926),GFI1,(0.884115884115884),	2.86646e-21	0.000188382	-0.705297	-1.16157	0.0277605	0.392906	0.392906	0.135	0.124	0.107967	-0.918291	-0.918291
NK	PPP1R15A	chr19	48872391	chr19	48965723	48966223	0.971029	ZBTB7A,(0.921078921078921),	4.10782e-21	0.00481402	-0.63866	-0.785534	0.0114477	0.375642	0.375642	0.186	0.103	0.845894	0.224661	0.224661
NK	CCL3	chr17	36196758	chr17	35889113	35889613	0.961039	SNAI1,(0.919080919080919),MAZ,(0.884115884115884),ZFX,(0.827172827172827),	3.22338e-14	0.0343069	-0.60078	-1.12127	0.00130532	0.140161	0.140161	0.076	0.032	1.32225	0.854868	0.854868
NK	CCL3	chr17	36196758	chr17	36066492	36066992	0.995005	ZBTB47,(0.906093906093906),	3.22338e-14	0.0343069	-0.60078	-1.12127	0.000988438	0.11229	0.11229	0.301	0.175	0.821595	0.468186	0.468186
NK	CCL3	chr17	36196758	chr17	36103209	36103709	0.994006	ZNF148,(0.929070929070929),ERG,(0.891108891108891),ZNF32,(0.848151848151848),TBX19,(0.826173826173826),	3.22338e-14	0.0343069	-0.60078	-1.12127	0.0286903	0.248655	0.248655	0.13	0.078	0.912325	0.423919	0.423919
NK	CCL4L2	chr17	36103826	chr17	36088125	36088625	0.951049	ERG,(0.914085914085914),EPAS1,(0.902097902097902),ZFX,(0.892107892107892),	5.52485e-14	0.00784727	-1.36262	-0.925076	0.0461523	0.252908	0.252908	0.028	0.011	1.41343	0.576431	0.576431
NK	CCL4L2	chr17	36103826	chr17	36103209	36103709	0.99001	ZNF148,(0.929070929070929),ERG,(0.891108891108891),ZNF32,(0.848151848151848),TBX19,(0.826173826173826),	5.52485e-14	0.00784727	-1.36262	-0.925076	0.0286903	0.248655	0.248655	0.13	0.078	0.912325	0.423919	0.423919
NK	DDIT3	chr12	57520517	chr12	56636676	56637176	0.996004	NFE2L3,(0.918081918081918),EGR4,(0.893106893106893),	9.08679e-12	0.0113964	-0.588658	-0.882694	0.0233945	0.922631	0.922631	0.158	0.097	0.789524	0.0411345	0.0411345
NK	DDIT3	chr12	57520517	chr12	57479366	57479866	0.997003	ZFX,(0.824175824175824),	9.08679e-12	0.0113964	-0.588658	-0.882694	0.0124284	0.155173	0.155173	0.214	0.119	0.907523	0.401534	0.401534
NK	DDIT3	chr12	57520517	chr12	57547017	57547517	0.983017	NFE2L3,(0.93006993006993),EGR4,(0.927072927072927),ZEB1,(0.881118881118881),	9.08679e-12	0.0113964	-0.588658	-0.882694	0.0366407	0.638882	0.638882	0.111	0.099	0.191839	-0.19542	-0.19542
NK	PTGER4	chr5	40679914	chr5	40679561	40680061	0.981019	ZNF281,(0.938061938061938),EGR1,(0.926073926073926),ZNF143,(0.913086913086913),ZNF76,(0.908091908091908),ZBTB47,(0.893106893106893),KLF1,(0.855144855144855),KLF2,(0.844155844155844),REL,(0.843156843156843),SNAI1,(0.837162837162837),ZNF148,(0.837162837162837),RELB,(0.834165834165834),CTCF,(0.818181818181818),GFI1B,(0.814185814185814),	1.14199e-11	0.00668458	-0.866175	-0.913652	0.0202458	0.186485	0.186485	0.211	0.191	0.149933	-0.513089	-0.513089
NK	IER5L	chr9	129178261	chr9	129383532	129384032	0.977023	IKZF4,(0.907092907092907),	5.32704e-11	0.0231109	-1.25615	-1.19788	0.00795479	0.72499	0.72499	0.128	0.117	0.173462	-0.0800486	-0.0800486
NK	IER2	chr19	13150410	chr19	13167641	13168141	0.977023	ZNF143,(0.932067932067932),ZNF148,(0.927072927072927),KLF4,(0.914085914085914),CTCF,(0.906093906093906),SNAI1,(0.901098901098901),MZF1,(0.9000999000999),KLF2,(0.899100899100899),REL,(0.895104895104895),ZNF281,(0.88011988011988),MAZ,(0.876123876123876),KLF1,(0.808191808191808),ZBTB47,(0.804195804195804),	2.95606e-06	0.0257511	-0.249636	-0.635358	0.00700174	0.315018	0.315018	0.168	0.151	0.203646	-0.413892	-0.413892
NK	IFI44L	chr1	78620447	chr1	77979885	77980385	0.997003	EPAS1,(0.914085914085914),GFI1B,(0.827172827172827),	1.67677e-05	0.0283453	1.3585	1.11919	0.0168887	0.226056	0.226056	0.051	0.024	1.31608	0.58947	0.58947
NK	RGCC	chr13	41457549	chr13	41492283	41492783	0.96004	RUNX3,(0.997002997002997),CTCF,(0.995004995004995),RUNX1,(0.924075924075924),	0.000674021	0.0037317	-0.534927	-1.09609	0.000945975	0.402587	0.402587	0.016	0.027	-1.0603	-2.25966	-2.25966
cDC	ZNF331	chr19	53521013	chr19	52962728	52963228	0.98002	ETS1,(0.936063936063936),ERG,(0.905094905094905),ZNF652,(0.898101898101898),ERF,(0.897102897102897),KLF8,(0.85014985014985),EGR1,(0.85014985014985),ZBTB7A,(0.848151848151848),BCL11A,(0.83016983016983),EHF,(0.825174825174825),	1.03847e-11	0.037911	-2.27092	-2.61155	0.0411192	0.045757	0.045757	0.244	0.073	1.6114	1.08227	1.08227
cDC	ZNF331	chr19	53521013	chr19	52993497	52993997	0.975025	RREB1,(1),CTCF,(0.995004995004995),BCL11A,(0.995004995004995),YY1,(0.994005994005994),ZNF143,(0.994005994005994),ZNF740,(0.989010989010989),MTF1,(0.988011988011988),ZNF652,(0.987012987012987),KLF2,(0.987012987012987),KLF8,(0.986013986013986),KLF4,(0.986013986013986),ZNF148,(0.986013986013986),ZBTB7A,(0.986013986013986),KLF1,(0.983016983016983),BPTF,(0.982017982017982),NFE2L3,(0.977022977022977),E…	1.03847e-11	0.037911	-2.27092	-2.61155	0.0189679	0.279848	0.279848	0.026	0.119	-1.97455	-3.82568	-3.82568
cDC	PTGS2	chr1	186680423	chr1	186375854	186376354	0.988012	HIVEP1,(0.808191808191808),	2.00089e-10	1.52228e-05	-1.77033	-1.88667	0.0499244	0.000138249	0.000138249	0.244	0.073	1.53644	1.05333	1.05333
cDC	GADD45B	chr19	2476126	chr19	2476395	2476895	0.965035	MZF1,(0.961038961038961),ZNF740,(0.953046953046953),JUND,(0.944055944055944),RREB1,(0.937062937062937),FOSL1,(0.905094905094905),FOSL2,(0.9000999000999),JUNB,(0.881118881118881),ZNF148,(0.857142857142857),KLF4,(0.856143856143856),BPTF,(0.811188811188811),	1.01e-08	0.00435592	-0.811485	-0.961896	0.0341556	0.153677	0.153677	0.103	0.229	-0.931958	-1.73811	-1.73811
cDC	IER3	chr6	30744547	chr6	30647531	30648031	0.98002	ZNF652,(0.987012987012987),RREB1,(0.986013986013986),KLF8,(0.982017982017982),ZNF32,(0.98001998001998),NFE2L3,(0.971028971028971),ZNF148,(0.959040959040959),MTF1,(0.887112887112887),MBD2,(0.835164835164835),	0.0179884	0.000389621	-1.50703	-1.57132	0.0326763	0.137875	0.137875	0.013	0.055	-2.96687	-3.94321	-3.94321
cDC	IER3	chr6	30744547	chr6	30744273	30744773	0.985015	BCL11A,(0.994005994005994),CTCF,(0.987012987012987),ZNF652,(0.987012987012987),NHLH1,(0.986013986013986),NFE2L3,(0.985014985014985),TERF2,(0.983016983016983),NFATC1,(0.976023976023976),KLF4,(0.963036963036963),ZNF143,(0.962037962037962),BPTF,(0.942057942057942),MTF1,(0.928071928071928),MBD2,(0.835164835164835),GFI1,(0.834165834165834),KLF2,(0.803196803196803),	0.0179884	0.000389621	-1.50703	-1.57132	0.00361319	0.145912	0.145912	0.013	0.092	-3.03585	-4.71652	-4.71652
cDC	IER3	chr6	30744547	chr6	30752333	30752833	0.973027	FOSL2,(1),JUN,(1),JUND,(0.999000999000999),NFE2,(0.998001998001998),JUNB,(0.997002997002997),FOSL1,(0.996003996003996),BCL11A,(0.994005994005994),ZNF143,(0.994005994005994),FOS,(0.992007992007992),ETV6,(0.985014985014985),TERF2,(0.984015984015984),CTCF,(0.982017982017982),ZNF148,(0.975024975024975),SMARCC2,(0.969030969030969),EGR1,(0.877122877122877),	0.0179884	0.000389621	-1.50703	-1.57132	0.00823028	0.219261	0.219261	0.026	0.119	-2.21545	-4.42834	-4.42834
cDC	IER3	chr6	30744547	chr6	30781887	30782387	0.991009	CREB3,(1),ETV2,(1),ELK3,(1),SPIB,(0.996003996003996),ELK1,(0.992007992007992),CREM,(0.94005994005994),GABPA,(0.928071928071928),CREB3L4,(0.903096903096903),ETS1,(0.901098901098901),HIVEP3,(0.881118881118881),SPI1,(0.877122877122877),CTCF,(0.869130869130869),ETV6,(0.853146853146853),	0.0179884	0.000389621	-1.50703	-1.57132	0.0310808	0.157292	0.157292	0.218	0.284	-0.450012	-0.838736	-0.838736
